# Unique epigenomic signatures identify biologically significant subtypes of MDS and predict response to azacitidine

**DOI:** 10.1101/2025.04.23.650336

**Authors:** Qin Yang, Miguel Torres-Martin, Masataka Taguchi, Alice Brogi, Irene Casalin, Eleonora Ceneri, Stephanie Halene, Amy E. DeZern, Elizabeth A. Griffiths, Matilde Y. Follo, Carlo Finelli, Jerald P. Radich, Michael J. Rauh, Rafael Bejar, Mikkael A. Sekeres, Valeria Santini, Maria E. Figueroa

**Affiliations:** Dept. of Biochemistry & Molecular Biology, University of Miami Miller School of Medicine, Miami, FL, USA; Sylvester Comprehensive Cancer Center, University of Miami Miller School of Medicine, Miami, FL, USA; MDS Unit, Hematology, DMSC University of Florence, AOU Careggi, Florence, Italy; Dept. of Biomedical and Neuromotor Sciences, University of Bologna, Bologna, Italy; Dept. of Internal Medicine, Yale University School of Medicine, New Haven, CT, USA; Sidney Kimmel Comprehensive Cancer Center, Johns Hopkins Medicine, Baltimore, MD, United States; Roswell Park Comprehensive Cancer Center, Buffalo, NY, USA; Dept. of Experimental, Diagnostic and Specialty Medicine, Institute of Hematology L. and A. Seràgnoli, University of Bologna, S. Orsola-Malpighi Hospital, Bologna, Italy; Clinical Research Division, Fred Hutchinson Cancer Center, Seattle, WA, USA; Department of Pathology and Molecular Medicine, Queen’s University, Kingston, Canada; Division of Hematology and Oncology, University of California San Diego Moores Cancer Center, La Jolla, CA, USA; Div. of Hematology, University of Miami Miller School of Medicine, Miami, FL, USA; Dept. of Human Genetics, University of Miami Miller School of Medicine, Miami, FL, USA

**Keywords:** Myelodysplastic syndromes, DNA methylation, epigenetics, response classifiers, hypomethylating agents, azacitidine

## Abstract

Myelodysplastic syndromes (MDS) are characterized by aberrant DNA methylation, and mutations in epigenetic modifiers are frequently found in these patients. Although DNA methyltransferase inhibitors (DNMTi) are used to treat MDS, response variability remains a challenge in the clinic, with limited predictive markers. Through comprehensive genomic, epigenomic, and transcriptomic analyses, we have gained valuable insights into the intricate interplay between genetic and epigenetic alterations in MDS. We describe aberrantly hyper and hypomethylated regions in MDS, extending beyond promoter regions and affecting long-distance regulatory elements. Using these aberrant DNA methylation patterns, we classified MDS patients into epigenetic subtypes correlated with known molecular drivers. This epigenetic classification includes a novel group of patients characterized only by their shared DNA methylation profile and lacking any genetic drivers. Furthermore, we identified a robust DNA methylation signature capable of distinguishing DNMTi responders from non-responders prior to receiving treatment. Leveraging these DMRs, we developed robust classifiers capable of predictive response to DNMTi by integrating DNA methylation, gene expression, mutations, and laboratory parameters. Our findings highlight the potential of epigenetic-based classifiers for personalized treatment approaches for MDS patients.

**Key Points:** DNA methylation patterns define biologically meaningful MDS subtypes and uncover a new group lacking known mutations.

A methylation-based signature at diagnosis predicts azacitidine response, supporting its use in guiding personalized MDS therapy.
