## Supplementary Table 1 for "Unique epigenomic signatures identify biologically significant subtypes of MDS and predict response to azacitidine"

### Sheet: Supplementary Table1
Supplementary Table 1: Comprehensive characterization of all 98 patients.
Patient	Cluster	ERRBS	RNA-seq	Mutation	DNMTi Response	Age	Sex	Cytogenetic Risk Category	IPSS Risk Category	IPSS-M Risk Category	IPSS-R Risk Category	Blast_BM (%)	RBC (10^12/L)	HB (g/dL)	Plat (10^9/L)	WBC (10^9/L)	ANC (10^9/L)	WHO2022	Karyotype
MDS_AZA_048	1	Yes	No	Yes	NonResp	85	F	Intermediate	High	High	Very High	19	2.78	9.3	64	2.97	0.29	IB-2	48,XX, mar1, +mar2 [19]/46
MDS_AZA_049	1	Yes	No	Yes	Responder	78	F	Good	Intermediate 2	High	Intermediate	20	5.35	10.7	75	9.44	6.702	AML, myelodysplasia-related	46,XX,del(5)(q?)[14]
MDS_AZA_054	1	Yes	No	Yes	NonResp	81	M	Good	Intermediate 1	High	High	5~10	2.98	8.8	23	1.21	0.45	IB-1	46,XY[20]
MDS_AZA_023	1	Yes	Yes	Yes	NonResp	81	F	Intermediate	Intermediate 1	Very high	High	3	1.8	7.5	15	3.1	0.9	MDS-LB	47,XX,+8{17}46,XX{3}
MDS_AZA_025	1	Yes	Yes	Yes	NonResp	70	M	Good	Intermediate 2	Moderate high	High	11	2.5	9.1	80	2.12	1.23	IB-2	47,XY,+9{1},47,XY,+8{1},46,XY{18}
MDS_AZA_037	1	Yes	Yes	Yes	NonResp	69	M	Very poor	High	Very high	Very high	18	2.16	7.4	35	0.9	0.04	MDS-biTP53	4648,XY,der(1)(?::9q34->9q34::?::9q34->9q34::1p36.3->1qter),add(5)(q11.2),del(7)(q31.3q36),?der(20)t(13;20)(q22;p13),+13mar{1}{cp2}4849,XY,der(1)(?::9q34->9q34::?::9q34->9q34::1p36.3->1qter),add(5)(q11.2),del(7)(q31.3q36),der(9)(9pter->9q12::11q23->11q23::20q11.2->20qter),-13,add(16)(q12.1),add(18)(p22.3),+20{1},?der(20)t(13;20)(q22;q11.2),?der(20)t(13;20)(q22;q11.2){1},+24mar{cp2}49,XY,add(1)(p1…
MDS_AZA_038	1	Yes	Yes	Yes	NonResp	78	M	Intermediate	Intermediate 2	High	High	7	3.7	9.3	23	6.12	1.65	IB-1	46,XY,del(7)(q?)[12]/46,xy[8]
MDS_AZA_045	1	Yes	Yes	Yes	NonResp	74	M	Intermediate	Intermediate 2	High	High	10	2.74	9.7	223	1.24	0.334	IB-2	47,XY,+8[2]/46,XY[21]
MDS_AZA_046	1	Yes	Yes	Yes	NonResp	83	F	Very Poor	High	Very High	Very High	20	2.72	8.7	90	1.96	0.278	AML, myelodysplasia-related	44,XX,der(1)t(1;12)(p22;p13),del(3)(p23),del(5)(q13q31),der(9)t(3;9)(p24;p24),der(10)t(1;10)(p?;p?), add(11)(q23?)-12,der(17)t(17;20)(q12;q11),-20[13] /46,XX[7]
MDS_AZA_051	1	Yes	Yes	Yes	Responder	70	M	Good	Intermediate 1	High	Intermediate	10	2.82	10	72	2.8	0.36	IB-2	46,XY[20]
MDS_AZA_053	1	Yes	Yes	Yes	Responder	81	F	Good	Intermediate 2	High	High	12	2.41	7.6	218	6.69	3.278	IB-2	46,XX[21]
MDS_AZA_056	1	Yes	Yes	Yes	NonResp	70	M	Intermediate	Intermediate 2	Very High	Very High	16	2.31	7.3	293	16.8	5.628	IB-2	47,XY,+13[3]/46,XY[18]
MDS_AZA_073	1	Yes	Yes	Yes	NonResp	74	F	Intermediate	High	Very High	Very High	15	NA	8	128	1.2	0.57	IB-2	46,XX,add(9)(p24)[17]/46,XX[3]
MDS_AZA_042	2	Yes	No	No	Responder	67	M	Good	Intermediate 1	NA	Low	2	2.51	8.7	138	1.83	0.83	MDS-LB	46,XY[17]
MDS_AZA_003	2	Yes	No	Yes	NonResp	82	M	Poor	Intermediate 2	High	Very High	5	NA	11.1	44	2.9	0.435	IB-1	46,XY [17]/53,XY,-7[3] (20 metaphases)
MDS_AZA_007	2	Yes	Yes	Yes	NonResp	70	M	Good	Intermediate 1	High	Intermediate	7	NA	8	59	5.1	3.26	IB-1	46,XY [20]
MDS_AZA_021	2	Yes	Yes	Yes	Responder	58	M	Good	Intermediate 2	Very high	High	10.6	2.49	8.1	93	0.96	0.25	IB-2	46,XY,del(20)(q11q13){14},46,XY{6}
MDS_AZA_026	2	Yes	Yes	Yes	NonResp	59	M	Good	Intermediate 1	Very high	Intermediate	5	2.46	8.7	69	5.85	2.28	IB-1	46,XY
MDS_AZA_028	2	Yes	Yes	Yes	NonResp	70	F	Good	Intermediate 2	Moderate high	Intermediate	11	4.21	12.7	173	2.8	0.75	IB-2	46,XX
MDS_AZA_047	2	Yes	Yes	Yes	NonResp	81	M	Intermediate	High	Very High	Very High	20	2.76	9.1	60	0.83	0.28	AML, myelodysplasia-related	47,XY,+8 [18]/46,XY [2]
MDS_AZA_058	2	Yes	Yes	Yes	NonResp	67	F	Good	Intermediate 1	Moderate High	Low	8	4.62	11.6	141	5.25	3.19	IB-1	46,XX[18]
MDS_AZA_059	2	Yes	Yes	Yes	Responder	59	F	Intermediate	Intermediate 2	Moderate High	NA	6	3.5	9	75	3.56	NA	IB-1	46,XX,dup(2)(p?)[8]/46,XX[6]
MDS_AZA_061	2	Yes	Yes	Yes	Responder	55.8	M	NA	NA	NA	NA	8	NA	10.5	31	2.9	1.1	IB-1
MDS_AZA_065	2	Yes	Yes	Yes	NonResp	75.8	F	Good	Intermediate 1	Very High	Intermediate	10	NA	9	154	4.7	1.9	IB-2	46,XX[30]
MDS_AZA_074	2	Yes	Yes	Yes	NonResp	60.1	M	Good	Intermediate 1	Very High	High	10	NA	8.2	14	3.1	1.2	IB-2	46,XY [20]
MDS_AZA_082	2	Yes	Yes	Yes	NonResp	71.8	M	Good	Intermediate 2	High	Intermediate	16	NA	10.9	78	3.4	1.5	IB-2	46,XY[20]
MDS_AZA_015	3	Yes	Yes	Yes	Responder	77.6	M	Good	Intermediate 2	High	Low	15	NA	10.2	164	1.4	2	IB-2	46,XY[20],nuc ish(EGR1x2)[200]
MDS_AZA_027	3	Yes	Yes	Yes	NonResp	54	F	Good	Intermediate 1	Very high	High	8.6	3.33	8.2	11	1.41	0.21	IB-1	46,XX,del(5)(q13q33)
MDS_AZA_031	3	Yes	Yes	Yes	NonResp	86	M	Intermediate	Intermediate 2	High	High	7	2.66	8.3	62	1.35	1.03	IB-1	46,XY,? r(17)(p13.1q25.3){5},47,XY,+mar{1}, 46,XY{15}
MDS_AZA_067	3	Yes	Yes	Yes	NonResp	64.8	M	NA	NA	NA	NA	15	NA	8.7	15	0.8	0.2	IB-2
MDS_AZA_069	3	Yes	Yes	Yes	NonResp	65.4	F	Good	Intermediate 1	High	High	7	NA	9.5	33	7.7	4.6	IB-1	46,XX[20]
MDS_AZA_071	3	Yes	Yes	Yes	NonResp	67.6	M	NA	NA	NA	NA	5	NA	7.6	32	0.8	0.15	IB-1
MDS_AZA_043	4	Yes	No	Yes	Responder	85	F	Intermediate	High	Very High	High	15	2.86	9.1	140	2.25	0.93	IB-2	46,XX,t(1;2)(p?36;p?21),del(20)(q?)[15]/46,XX[5]
MDS_AZA_013	4	Yes	Yes	Yes	NonResp	82	F	Poor	Intermediate 2	Very High	High	5	NA	8.6	141	4.7	3.62	MDS-biTP53	47,XX,del(5)(q22q33),del(7)(q11q36),+8 [16]/ 47,XX,del(5)(q22q33),+8 [4]
MDS_AZA_052	4	Yes	Yes	Yes	NonResp	72	F	Good	Intermediate 2	Very High	High	16	2.99	9	130	7.07	3.04	MDS-SF3B1	46,XX[22]
MDS_AZA_086	4	Yes	Yes	Yes	Responder	62.9	F	Very Poor	Intermediate 2	High	Very High	5	NA	8.9	79	1.7	0.09	IB-1	46,XX,del(5)(q12q33)[1]/4547,idem,del(X)(q22),16,add(16)(q12,add(17)(p11.2),-20,L(21)(q10),+1 2 mar[cp17]/46,XX[2]
MDS_AZA_091	4	Yes	Yes	Yes	NonResp	78.9	M	Very Good	Intermediate 1	Low	Very Low	0	NA	9.6	316	3.7	2.5	MDS-SF3B1	46,XY,del(11)(q23q25)[18]/45,X,-Y[2]
MDS_AZA_092	4	Yes	Yes	Yes	NonResp	48.1	F	NA	NA	NA	NA	8	NA	8	59	1.6	0.5	IB-1
MDS_AZA_033	5	Yes	No	Yes	NonResp	67	M	Very poor	Intermediate 2	Very high	High	10	3.37	10.2	233	3.3	1.16	MDS-biTP53	4245,XY,add(3)(p21.1),add(5)(q31.1).nuc ish add(5)(TAS2R+,EGR1-,PDGFRB-),-7,+8, add(11)(q23),ins(13;11)(q12;q23q23).ish ins(13;11)(MLL+),add(15)(p11.2),-18{cp13}
MDS_AZA_088	5	Yes	No	Yes	NonResp	59.1	M	Very Poor	Intermediate 2	Very High	Very High	6	NA	9.7	18	4	1.38	MDS-biTP53	43-46,XY,+Y,add(4)(q21)or-4,add(5)(q11.2),-9,-12,-17,add(19)(p13.3),-21,+-4mer[cp7]/46,XY[13]
MDS_AZA_002	5	Yes	Yes	Yes	NonResp	65	M	Very Poor	High	Very High	Very High	15	NA	10	15	3.4	0.51	MDS-biTP53	46, XY,del(5)(15q33) [2]/44,XY,del(5)(15q33),-7,add(12)(p13),-21 [3]/44,XY,del(5)(15q33),del(7)(q11),-12,der(18)t(12;18)(q13;q23),-21[12]/46,XY [3] (20 metaphases)
MDS_AZA_010	5	Yes	Yes	Yes	Responder	73	M	Good	Intermediate 2	High	Intermediate	15	NA	10.8	183	3.1	1.24	IB-2	46,XY[20]
MDS_AZA_020	5	Yes	Yes	Yes	NonResp	65	F	Intermediate	Intermediate 1	High	Low	2	2.83	9.3	118	2.48	1.28	MDS-LB	46,XX,del(12)(p12p13){3},47,XX,del(12)(p12p13),+19{2},47,XX,+8{5},46,XX{10}
MDS_AZA_029	5	Yes	Yes	Yes	NonResp	84	M	Poor	High	Very high	Very high	14	1.7	7	217	1.54	1.06	IB-2	46,X,-Y,+15{10},46,XY,add(6)(p22),del(7)(q22q32),add(12)(q22){7}, 46,XY{5}
MDS_AZA_030	5	Yes	Yes	Yes	Responder	57	M	Intermediate	Intermediate 1	High	Low	1	4.09	11.1	53	5.18	2.2	MDS-biTP53	45,XY,?dic(5;7)(p10;p10),del(12)(p11.2p13.3){8},46,XY{12}
MDS_AZA_035	5	Yes	Yes	Yes	NonResp	54	M	Very poor	Intermediate 2	Very high	Very high	6.5	3.03	8.7	91	2.79	1.12	MDS-biTP53	46,XY,del(5)(q15q35),der(6)t(6;15)(p23;q15),der(7)del(7)(p12p22)del(7)(q11.2q36),-15,+mar{16}4549,XY,del(5)(q13q35),der(7)del(7)(p12p22)del(7)(q11.2q36),-16,+19,add(19)(p13),+20,+20,+21,+21{2},+22{1},add(22)(p11.2),+mar{1}{cp3}
MDS_AZA_063	5	Yes	Yes	Yes	NonResp	53.7	M	Good	Intermediate 1	High	Intermediate	7	NA	7.2	388	9.1	3.7	IB-1	46,XY[20]
MDS_AZA_066	5	Yes	Yes	Yes	NonResp	82.9	M	Very Poor	High	Very High	Very High	15	NA	8.7	17	1.2	0.5	IB-2	44,XY,del(5)(q13),-7,-18[2]/43-45,idem,add(1)(p13),add(4)(p14),-22,+1-2mar[cp4]/46,XY[14]
MDS_AZA_070	5	Yes	Yes	Yes	NonResp	68.1	M	Poor	Intermediate 2	Very High	High	5	NA	8.4	163	3.1	1.1	IB-1	46,XY,del(7),(q21q36)[9]/46,5\,del(3)(q21q26)[S]/46,st,del(20)(q11.2q13.31-q13.33)[1]/92,sdl1x2[2]/46,XY[5]
MDS_AZA_072	5	Yes	Yes	Yes	Responder	68.5	M	Good	Intermediate 2	High	High	6	NA	6	45	1.2	0.7	IB-1	46,XY,del(12)(p11.2p12)[11]/46,XY[9]
MDS_AZA_075	5	Yes	Yes	Yes	Responder	62.6	M	NA	NA	NA	NA	5	NA	9.1	26	0.9	0.16	IB-1
MDS_AZA_078	5	Yes	Yes	Yes	Responder	46.7	M	Very Poor	Intermediate 2	Very High	Very High	5	NA	10.4	62	2.3	0.92	MDS-biTP53	44,XY,del(5)(q12q35),add(7)(q32),del(7)(q22),del(11)(q12q23),-18,-20[5]/45,idem,+20,del(20)(q11.2)[4]/47,idem,t(1;3)(p12;p13),+del(5)(q12q35)+8,add(10)(11.2),add(16)(p13.3),+20[5]/46,x4[1]
MDS_AZA_080	5	Yes	Yes	Yes	Responder	67.1	M	Good	Intermediate 1	Moderate High	Intermediate	6	NA	10.1	74	3	1.46	IB-1	46,XY[20]
MDS_AZA_081	5	Yes	Yes	Yes	NonResp	71.2	M	Very Poor	Intermediate 2	Moderate High	High	5	NA	11	120	3.4	1.89	MDS-biTP53	44,XY,add(2)(p23),del(5)(q13q33),del(6)(p21.3p3),-7,-9,add(10)(p15),add(10)(q26),add(17)(q25),del(21)(q22.3)[10]/44,XY,add(3)(p23),del(5)(q13q33),-7,add(12),-19,del(21)(q22.3)[27/46,XY[12]
MDS_AZA_083	5	Yes	Yes	Yes	NonResp	67.1	F	NA	NA	NA	NA	15	NA	8.4	285	13.1	5.6	MDS-biTP53
MDS_AZA_085	5	Yes	Yes	Yes	Responder	70	M	Poor	Intermediate 2	Very High	Very High	8	NA	7	106	2.8	0.7	IB-1	45,XY,-7[2]/46,idem,+mar[2]/46,XY[16]
MDS_AZA_090	5	Yes	Yes	Yes	Responder	78.9	F	NA	NA	NA	NA	9	NA	8.4	220	1.9	0.8	MDS-biTP53
MDS_AZA_004	6	Yes	No	Yes	Responder	62	M	Intermediate	Intermediate 1	Moderate Low	Intermediate	3	NA	8.9	87	14.3	11.1	MDS-LB	46, XY, t(2;12) (p21:q22) [17]/46,XY [3] (20 metaphases)
MDS_AZA_014	6	Yes	No	Yes	Responder	75	M	Very Poor	Intermediate 2	High	Very High	3	NA	7.7	45	2.5	1.2	MDS-LB	46XY,[8] / 39-45, XY, del(5),der(7), del(13),del(17)[12] with 4 met t(2;14)(p10;q10), der(22) and further clol and non-clol alterations including monosomy, marker chromosomes and 1 ring chromosome (20 methaphases)
MDS_AZA_039	6	Yes	No	Yes	Responder	69	M	Good	Intermediate 2	High	High	20	2.95	10.7	65	1.88	0.4432	AML	46,XY[20]
MDS_AZA_040	6	Yes	No	Yes	Responder	70	M	Good	Intermediate 1	Low	Intermediate	8	3.63	13.1	74	3.18	0.48	IB-1	46,XY[20]
MDS_AZA_093	6	Yes	No	Yes	NonResp	65.5	M	NA	NA	NA	NA	10	NA	11.7	111	2.3	0.9	IB-2
MDS_AZA_032	6	Yes	Yes	Yes	NonResp	48	F	Very good	Intermediate 1	Verry low	Very low	4.6	3.72	10.3	333	7.6	5.05	MDS-LB	46,XX,del(11)(q21q25)
MDS_AZA_034	6	Yes	Yes	Yes	Responder	49	M	Good	Intermediate 1	Very low	Very low	1	3.79	12.8	75	2.15	1.35	MDS-LB	46,XY
MDS_AZA_050	6	Yes	Yes	Yes	Responder	71	M	Good	Intermediate 2	Moderate Low	Intermediate	15	3.63	12.1	158	2.1	0.317	IB-2	46,XY[20]
MDS_AZA_055	6	Yes	Yes	Yes	NonResp	81	M	Good	Intermediate 2	High	High	12	2.42	8.9	221	2.32	1.051	IB-2	46,XY[20]
MDS_AZA_062	6	Yes	Yes	Yes	NonResp	76.3	M	Poor	High	Very High	Very High	22	NA	9.2	10	12	5	AML, myelodysplasia-related	45,X-Y,del(11)(q23)[14]/45,X-Y,der(6)t(6;13)(p21;q12),del(11)(q23)[6]
MDS_AZA_064	6	Yes	Yes	Yes	Responder	60.6	F	NA	NA	NA	NA	18	NA	11.1	75	2.2	0.8	MDS-biTP53
MDS_AZA_087	6	Yes	Yes	Yes	Responder	66	M	NA	NA	NA	NA	5	NA	9.7	19	3.1	1.52	IB-1
MDS_AZA_089	6	Yes	Yes	Yes	Responder	73.3	M	Good	Intermediate 2	Moderate Low	High	17	NA	13.7	72	1.4	0.5	IB-2	46,XY[20]
MDS_AZA_094	6	Yes	Yes	Yes	Responder	78.8	M	Good	Intermediate 2	Low	Intermediate	11	NA	12.8	93	2	1	IB-2	46,XY[20}
MDS_AZA_041	7	Yes	No	No	Responder	84	M	Good	Intermediate 2	NA	High	23	4.84	12.5	39	7.64	2.5	AML	46,XY[20]
MDS_AZA_005	7	Yes	No	Yes	NonResp	74	M	Intermediate	Intermediate 1	Moderate High	Intermediate	3	NA	9.7	102	3	0.87	MDS-LB	46,XY [27]/45,XY,dic(18;18)(q11;p11)[3] (30 metaphases)
MDS_AZA_006	7	Yes	No	Yes	Responder		F	Very Poor	High	High	Very High	12	NA	10.7	46	2.6	1.3	IB-2	46,XX [10]/ 46,XX,del(5)(q13q33)[3]/ 45,XX,t(1;12)(q25;p13),del(5)(q13q33)(3),-7,del(13)(q14q32)[6]/46,XX,t(1;12)(q25;p13),del(5)(q13q33)(3),+5,-7,del(13)(q14q32)[1]
MDS_AZA_008	7	Yes	No	Yes	Responder	72	F	Very Poor	Intermediate 2	Very High	Very High	5	NA	11	51	3	1.38	MDS-biTP53	45,XX,del(4) (q27q35),-4,der(5)t(5;6)(q33;p21),del(5)(q31q35),-6,der(17)t(4;17)(q12;p13),+1 marker chromosome [14]/46,XX [6]; moreover del17p13 (Tp53 locus) associated with t(4;17)(q12;p13) was observed (20 metaphases)
MDS_AZA_011	7	Yes	No	Yes	Responder	37	M	Good	Intermediate 1	Low	Low	2	NA	9.7	60	2.2	0.79	MDS-LB	46,XY[20]
MDS_AZA_012	7	Yes	No	Yes	NonResp	67	M	Good	Intermediate 2	High	Intermediate	20	NA	10.6	100	2	0.46	AML	46,XY[30]
MDS_AZA_019	7	Yes	No	Yes	NonResp	67	F	Good	NA	NA	NA	NA	3.43	10.2	35	2.11	1.33	NA	46,XX
MDS_AZA_009	7	Yes	Yes	Yes	NonResp	73	F	Very Poor	Intermediate 2	Very High	Very High	9	NA	9.2	121	3.9	1.83	IB-1	40-43,XX,del(5)(q13q33),del(11)(q13q23),-13,-18,add(19)(p13),-20,presence of 1-3 acentric fragments [13]/46,XX[13] (26 methaphases)
MDS_AZA_018	7	Yes	Yes	Yes	NonResp	55	M	Intermediate	High	Very high	Very high	12	4.53	12.4	22	3.08	0.5	IB-2	47,XY,+8{1} 46,XY{19}
MDS_AZA_024	7	Yes	Yes	Yes	NonResp	78	M	Good	Intermediate 1	Moderate low	Intermediate	1	2.52	7.9	46	1.64	0.43	MDS-LB	46,XY
MDS_AZA_036	7	Yes	Yes	Yes	NonResp	52	M	Intermediate	Intermediate 1	High	Intermediate	3	3	8.6	116	2.9	0.58	MDS-SF3B1	46,XY,der(22)t(1;22)(q12;p13){18},46,XY,?t(7;15)(q22;q26){1} 45,XY,?del(13)(q14q22),-14{1}
MDS_AZA_068	7	Yes	Yes	Yes	Responder	80.5	M	Very Poor	Intermediate 2	Very High	Very High	5	NA	7.9	35	1.4	0.22	MDS-biTP53	44,XY,del(5)(q15q33),-7add(8)(q24.1),add(12)(p11.2),-17 [2]/46,XY[1]
MDS_AZA_077	7	Yes	Yes	Yes	NonResp	71.8	F	Good	Intermediate 1	Moderate Low	Intermediate	5	NA	11.7	161	1.7	0.25	IB-1	46,XX[20]
MDS_AZA_079	7	Yes	Yes	Yes	NonResp	76.2	M	Intermediate	High	Moderate High	Very High	12	NA	9.3	266	0.9	0.17	IB-2	46,XY,del(7)(q11.2q34)[4]/46,XY[16]
MDS_AZA_001	NC	Yes	No	Yes	NonResp	62	F	Poor	Intermediate 2	High	High	0	NA	7.3	45	3.2	1.8	MDS-LB	46,XX [4],45,XX,-7 [2]
MDS_AZA_016	NC	Yes	Yes	Yes	NonResp	76.4	M	Good	Intermediate 1	Low	Very Low	0	NA	8.7	242	5.3	2.8	MDS-LB	46,XY[20] Normal male karyotype (see attached report)
MDS_AZA_017	NC	Yes	Yes	Yes	NonResp	80.3	F	Very Poor	Intermediate 2	Very High	Very High	8	NA	9.1	160	1.8	0.9	IB-1	46,XX,del(7)(q11.2q22),del(13)(q13q22)[14]/46,idem,-10,-21,+2mar[4]/4-6,XX[21]
MDS_AZA_022	NC	Yes	Yes	Yes	NonResp	62	M	Good	Intermediate 1	High	Intermediate	2.4	2	5.8	54	3.54	1.42	MDS-LB	46,XY
MDS_AZA_060	NC	Yes	Yes	Yes	NonResp	82	F	Good	Intermediate 2	Very High	High	12	3.53	8	10	10.7	7.062	IB-2	46,XX[20]
MDS_AZA_057	…	No	Yes	No	Responder	78	M	Good	Intermediate 2	NA	High	20	3.21	11.2	80	1.76	0.279	AML	46,XX[20]
MDS_AZA_076	…	No	Yes	No	Responder	78	M	NA	NA	NA	NA	6	NA	9.4	3	0.4	0.01	IB-1
MDS_AZA_084	…	No	Yes	No	NonResp	73	M	NA	NA	NA	NA	12	NA	8.6	39	28.8	21.31	IB-2
MDS_AZA_097	…	No	Yes	No	NonResp	76	M	Very Poor	Intermediate 2	NA	NA	2	2.8	8.7	106	2.4	0.9	MDS-LB	44,XY,t(1;6)(p10;p10),-5,der(7;13)(p10;q10), dic(7;21)(p11;p11.2),+r[cp12] /46,XY,-5,add(6)(p23),+8,-17, -18,+rx2[2]/46,XY[1]
MDS_AZA_044	…	No	Yes	Yes	NonResp	65	M	Intermediate	High	NA	Very High	16	2.27	9.1	26	1.2	0.6	IB-2	46,XY
MDS_AZA_095	…	No	Yes	Yes	NonResp	22	F	Poor	High	Very High	Very High	17	2.9	11	38	3.3	1.5	MDS-biTP53	47,XX,+del(1)(p31),+8,-9[3]/46, XX[12]
MDS_AZA_096	…	No	Yes	Yes	NA	NA	NA	NA	NA	NA	NA	NA	NA	NA	NA	NA	NA	NA
MDS_AZA_098	…	No	Yes	Yes	Responder	61	F	Poor	Intermediate 2	High	Intermediate	<5	3	10	72	2.9	1.7	MDS-LB	47,XX,+8,der(20)t(20;21)(q11.2;q21),del(21)(q21)[10]/46, XX[5]
NC: Not in cluster
…: Not included in analysis
NA: Not available
