## Supplementary Table 2 for "Unique epigenomic signatures identify biologically significant subtypes of MDS and predict response to azacitidine"

### Sheet: Supplementary Table 2
Supplementary Table 2: Differentially expressed genes between MDS patients and healthy controls.
Gene_symbol	Gene	log2FoldChange	pvalue	padj
TMCC2	ENSG00000133069.10	5.15547	2.42225456803257e-05	0.0228692
OTOF	ENSG00000115155.12	7.7268	6.48127667881966e-05	0.0450278
LGALSL	ENSG00000119862.8	4.13152	3.05998862538899e-06	0.00469466
AC067945.3	ENSG00000229023.1	4.26611	1.22610782814821e-05	0.0150488
snoU13	ENSG00000238736.1	6.60667	3.83049283376851e-05	0.0300091
RNU6-268P	ENSG00000201044.1	4.20641	4.39901760466373e-05	0.033745
FAM132B	ENSG00000178752.11	5.89525	3.00084942166544e-05	0.0263082
TMEM40	ENSG00000088726.11	7.67121	5.46842517365098e-05	0.039481
SNX18P23	ENSG00000250016.2	20.2593	8.73469193225888e-07	0.00153152
PPBP	ENSG00000163736.3	6.65927	1.81363551382801e-05	0.0180015
MTND4P12	ENSG00000247627.2	3.46137	1.36958500733915e-05	0.0152569
GSTA1	ENSG00000243955.1	13.2462	3.14600749438464e-05	0.0263973
KB-1471A8.1	ENSG00000245330.4	4.76181	2.61388268934939e-05	0.0240614
FAM83A	ENSG00000147689.12	6.71574	6.1085829910246e-07	0.00112462
HBBP1	ENSG00000229988.1	9.10418	1.0327928653975e-05	0.0131133
DDX11L8	ENSG00000256263.1	6.23855	1.36739211056521e-05	0.0152569
SNORD114-20	ENSG00000202048.1	24.0286	3.74285781047228e-28	1.378157674394e-23
ABCB10P1	ENSG00000259689.1	16.3814	1.05374691684136e-10	3.88000152250157e-07
SEC14L5	ENSG00000103184.7	8.38354	1.49167024161818e-05	0.0152569
MT1L	ENSG00000260549.1	19.778	4.66504586704971e-13	5.72572179568791e-09
TUBB1	ENSG00000101162.3	5.35012	2.64175512739947e-06	0.00432504
GATA5	ENSG00000130700.6	14.7221	3.29033707763142e-06	0.00484614
PVALB	ENSG00000100362.8	16.6513	2.36443019127182e-11	1.08825855091025e-07
RN7SL712P	ENSG00000266828.1	15.5578	1.94258481833064e-08	4.47049472473453e-05
RP1-308E4.1	ENSG00000229820.2	-5.85699	1.85778742290648e-05	0.0180015
snoU13	ENSG00000238821.1	-15.305	1.73389958959628e-17	3.19219583942623e-13
BGLAP	ENSG00000242252.1	-8.14705	6.01498546845034e-09	1.70367523026008e-05
RP11-98G7.1	ENSG00000236947.1	-7.1469	5.41977650533166e-05	0.039481
PROX1-AS1	ENSG00000230461.4	-13.3946	1.03606509844769e-08	2.54326353266282e-05
NPPC	ENSG00000163273.3	-7.31563	3.60831360497199e-05	0.028883
GPR128	ENSG00000144820.3	-12.1076	1.34830060756742e-05	0.0152569
ATP1B3-AS1	ENSG00000244124.1	-3.50263	3.1543994555922e-05	0.0263973
SPP1	ENSG00000118785.9	-6.4422	1.47607068046415e-05	0.0152569
FSTL5	ENSG00000168843.9	-15.3107	2.05782795808954e-11	1.08244690349735e-07
CTC-340A15.2	ENSG00000241956.5	-15.7712	1.84371802238711e-12	1.6971885325579e-08
CTB-114C7.4	ENSG00000250274.1	-8.73936	6.28864290602024e-06	0.00857608
HSPA1B	ENSG00000204388.5	-3.06721	5.78361197982424e-05	0.0409535
RP11-521I2.3	ENSG00000260368.1	-4.24278	4.02898132769168e-06	0.00570581
ARC	ENSG00000198576.2	-7.0461	5.1481759491752e-05	0.0386859
RP11-474D1.3	ENSG00000214039.4	-14.3443	1.16526796039783e-07	0.00025239
RP11-932A10.1	ENSG00000259008.1	-13.8685	2.61876924005235e-12	1.92851404375935e-08
CTD-3118D7.1	ENSG00000259690.1	-12.8808	6.50251264686705e-09	1.71020727264494e-05
RAB26	ENSG00000167964.8	-3.88182	1.46133324880598e-05	0.0152569
AC141586.5	ENSG00000215154.2	-1.716	2.84582932308266e-05	0.0255576
RP11-243A14.1	ENSG00000261617.1	-14.3319	3.05710878707731e-11	1.25073114054415e-07
RP11-255H23.3	ENSG00000269662.1	-6.70905	2.70160621215911e-06	0.00432504
RP11-199O14.1	ENSG00000229876.1	-11.1203	7.76487823482914e-06	0.0102111
KIAA1755	ENSG00000149633.7	-17.5511	5.00423696629564e-10	1.67510008487247e-06
CACNG2	ENSG00000166862.6	-15.2866	1.96835949817655e-09	6.03974709019657e-06
RP3-333H23.8	ENSG00000224794.1	-18.9455	9.08220060033381e-12	5.57359513841486e-08
RP11-126O22.1	ENSG00000232111.1	-13.2532	3.51666173696875e-05	0.0287749
DCX	ENSG00000077279.12	-11.2189	3.69837278457885e-07	0.000716725
TPTE2P4	ENSG00000215506.5	-15.0144	1.95962819655225e-07	0.000400864
