## Supplementary Table 3 for "Unique epigenomic signatures identify biologically significant subtypes of MDS and predict response to azacitidine"

### Sheet: Description
Table including enriched pathways from the comparison of MDS vs. healthy controls at the DNA methylation and Gene Expression levels
Sheet
ERRBS	MDS vs. Ctrl: DMRs’ enriched pathways
GE	MDS vs. Ctrl: GSEA enriched pathways

### Sheet: ERRBS - MDS vs. Ctrl_ DMRs’ enr
MDS vs. Ctrl: DMRs’ enriched pathways
ID	GeneRatio	BgRatio	pvalue	BH	Count	geneID
04010_MAPK_signaling_pathway	192/9427	298/19937	1.46859e-09	2.19554e-07	192	1969/6195/9064/55970/1435/4803/1944/1942/4914/356/777/5321/779/5778/2005/11221/10000/7039/1844/9448/3554/3552/10746/2066/7048/9254/7867/776/55799/2317/9175/2261/5156/3815/3791/1950/2247/9693/2668/4214/5924/1946/2246/5159/8817/1843/2264/2324/7124/3305/5603/6722/6885/4217/4216/6196/5154/2768/1956/3315/3082/2318/673/8822/5533/1846/2260/3551/6788/284/4609/7186/774/5979/1847/2263/1850/3630/22800/84867…
04015_Rap1_signaling_pathway	138/9427	206/19937	7.74011e-09	7.71431e-07	138	5590/5293/1969/5909/1435/4803/1944/1942/83593/57568/10000/109/11069/9855/2771/9223/111/5291/2261/5156/3815/3791/1950/2247/9693/108/2533/5295/1946/64411/2246/5159/3937/8817/2264/10636/345456/2324/5603/1268/5154/60/9771/107/1956/9863/3082/9732/673/8822/2260/284/114/2889/5900/7410/2902/810/3688/56288/2263/3630/6494/9965/2249/2248/1813/57121/2904/3845/10411/5908/2254/2321/196883/5587/26037/5228/51466…
04020_Calcium_signaling_pathway	159/9427	245/19937	1.76531e-08	1.31957e-06	159	5724/4803/845/4914/777/779/493/57172/3707/6262/109/6546/7039/6869/7852/2066/84812/3708/5021/491/3269/5333/4485/776/4638/185/2261/1816/57620/5156/3791/1950/817/2247/1909/108/2668/814/7416/2246/3360/5159/815/147/8817/1812/3274/2264/2324/340156/3710/7942/10345/2911/5154/5137/816/107/1956/3082/80228/1129/4846/8822/5533/148/2185/155/2260/114/2902/774/810/57118/5979/90550/10105/3363/153/2263/6786/887/1…
HALLMARK_IL2_STAT5_SIGNALING	129/9427	193/19937	2.89767e-08	1.73281e-06	129	8784/7293/943/7133/9249/1435/4582/5451/3586/4953/388/253558/200734/307/822/7850/6335/3685/285172/1493/29851/8320/64866/5745/1154/26018/214/7372/399/84525/64116/3596/81848/8728/3662/5269/9308/5292/896/27242/4907/58528/10924/3459/3482/10124/196/57157/28996/5179/4609/10397/5339/158219/123/152007/5727/23413/1316/3559/80760/8829/10410/6050/975/1028/23258/960/79026/3587/28960/6484/894/6515/2012/254013/…
04390_Hippo_signaling_pathway	106/9427	156/19937	1.35435e-07	5.78499e-06	106	5590/7161/54361/656/7482/23418/7483/89780/3398/10971/151449/55233/1496/83439/2736/8324/7855/7475/80326/7476/7048/8994/11186/7474/2932/25937/6657/1739/5522/92597/51176/85409/324/6932/2246/5521/23286/654/7005/896/1490/9113/79981/60/8326/7532/8321/5054/5520/6591/392255/6788/7534/4609/23513/286204/56288/8325/29119/9231/8945/6934/7003/5499/595/7481/1740/10413/81029/7004/894/11211/26524/64398/7043/4088…
04151_PI3K-Akt_signaling_pathway	205/9427	351/19937	1.61544e-05	0.000603772	205	2782/5293/1969/1441/1298/3716/55970/5586/1435/4803/4170/3570/1944/1942/4914/356/7143/3915/3914/5525/2786/10000/10971/7039/3676/3685/2066/3667/1286/1285/9470/1293/3913/9223/2932/3693/5523/5291/2261/5522/5156/3815/3791/1977/1950/2247/7097/5618/2668/2690/3672/3673/5295/1946/3565/2246/5521/5159/8817/2264/2324/5617/7148/1026/896/1297/2309/3908/6446/7058/5154/3696/3569/1956/7532/9863/3082/1021/1278/205…
WP_TGF_SMAD_SIGNALING_PATHWAY	11/9427	12/19937	0.00179122	0.015605	11	7049/7048/25937/6678/1490/7532/5054/10631/4088/4087/4089
05220_Chronic_myeloid_leukemia	49/9427	76/19937	0.00186347	0.015605	49	5293/3065/6464/10000/7048/5291/1487/5295/578/1026/1021/673/3551/4609/1029/53358/1488/1643/595/9846/3845/5925/4792/7043/207/4088/1398/7157/6776/4089/25759/4616/5605/208/7040/581/598/1869/861/1399/613/369/1870/10912/25/4193/2885/5296/8517
04066_HIF-1_signaling_pathway	66/9427	107/19937	0.00187887	0.015605	66	2023/5293/6513/405/3570/10000/9470/7428/5291/7037/1977/1950/817/5295/815/3101/1026/3459/3569/816/1956/2056/5054/4846/1978/284/7099/5214/5209/8453/3098/3630/3939/6199/4055/2597/3945/2321/3091/207/3480/1387/226/5336/4843/6774/5578/596/2872/5605/3643/208/51378/5335/3460/5211/5160/5230/2475/4878/8569/5163/3948/5296/5582/3162
04340_Hedgehog_signaling_pathway	37/9427	55/19937	0.00217502	0.0175765	37	55733/2736/4036/57467/2932/132884/2121/1456/1452/23288/2737/57154/8454/6469/5727/8945/51684/57758/156/595/408/50937/894/50846/2735/374654/23295/730094/409/64750/1453/596/1455/5566/1454/5568/8405
WP_TGF_BETA_SIGNALING_PATHWAY	79/9427	132/19937	0.0024397	0.0185017	79	6497/3065/7049/6464/467/8462/9839/7048/5576/55802/7015/3673/5295/9972/1026/860/6885/1278/57154/8454/7071/4609/5747/8021/1316/3688/8945/7189/595/10413/2113/6667/7027/5494/2353/207/54778/4088/8554/4205/7329/10131/1387/7041/5934/1874/9564/7157/5606/3690/64750/5608/3691/7050/4087/4092/5596/4089/5605/7040/6714/351/150094/10454/64219/79753/5163/387/4208/6500/1432/3371/4312/8312/50855/2885/9146/5296/3727
04150_mTOR_signaling_pathway	90/9427	153/19937	0.00264317	0.0185017	90	5293/54361/6195/64121/10542/7482/7483/89780/10000/245973/23175/525/8324/7855/7475/80326/3667/9470/7476/10641/7474/2932/5291/1977/6502/253260/5295/7124/58528/6446/6196/2887/8326/8321/389541/673/1978/3551/9550/79109/8325/54541/3630/6520/6199/4041/7481/81029/3845/6249/11211/8408/207/3480/8131/84219/9894/5170/79726/8140/201163/2535/7473/7484/5578/57521/9663/81929/220441/6794/5605/3643/208/84335/64900…
04310_Wnt_signaling_pathway	96/9427	169/19937	0.00794843	0.0425063	96	54361/7482/59352/7483/89780/83439/8324/7855/7475/80326/7476/7474/166336/2932/79718/1487/27123/51176/817/85409/1501/324/6932/1452/815/23500/896/6885/816/8326/8321/8454/5533/6422/64321/4609/8840/7091/7088/4920/8325/8945/6934/1488/283106/4041/595/7481/81029/894/144165/11211/23002/440193/5330/4088/7090/1387/85407/5176/7157/2535/7473/7484/5578/147111/4089/4772/10297/79816/7089/5566/1457/23236/4773/164…
05221_Acute_myeloid_leukemia	42/9427	67/19937	0.00796104	0.0425063	42	5293/2209/10000/83439/5291/3815/51176/5295/6932/5292/673/1978/3551/862/4609/6934/6688/6199/595/7704/3845/1848/1053/207/597/5914/3728/6776/6774/4353/5605/1050/208/861/369/2475/2322/3684/2885/5296/11040/8517

### Sheet: GE - MDS vs. Ctrl_ GSEA enriche
MDS vs. Ctrl: GSEA enriched pathways
NAME	SIZE	NES	NOM.p.val	BH
BROWNE_INTERFERON_RESPONSIVE_GENES	60	2.59679	0	0
HALLMARK_INTERFERON_ALPHA_RESPONSE	83	2.58776	0	0
REACTOME_ANTI_INFLAMMATORY_RESPONSE_FAVOURING_LEISHMANIA_PARASITE_INFECTION	123	2.3321	0	0
HALLMARK_INTERFERON_GAMMA_RESPONSE	177	2.29069	0	0
03050_PROTEASOME	45	2.2885	0	0
00190_OXIDATIVE_PHOSPHORYLATION	133	2.24703	0	0
REACTOME_INTERFERON_ALPHA_BETA_SIGNALING	67	2.24579	0	0
EINAV_INTERFERON_SIGNATURE_IN_CANCER	25	2.19641	0	0
BOSCO_INTERFERON_INDUCED_ANTIVIRAL_MODULE	76	2.16819	0	0
03010_RIBOSOME	132	2.04133	0	0
05208_CHEMICAL_CARCINOGENESIS_-_REACTIVE_OXYGEN_SPECIES	217	1.99963	0	0
ZHANG_INTERFERON_RESPONSE	21	1.99299	0	0
REACTOME_INTERFERON_SIGNALING	239	1.97242	0	0
HALLMARK_REACTIVE_OXYGEN_SPECIES_PATHWAY	43	1.95529	0	0
KEGG_MEDICUS_REFERENCE_IL2_FAMILY_TO_JAK_STAT_SIGNALING_PATHWAY	21	1.89121	0.0025	0.0157262
05203_VIRAL_CARCINOGENESIS	180	1.87791	0	0
04216_FERROPTOSIS	40	1.86648	0	0
04141_PROTEIN_PROCESSING_IN_ENDOPLASMIC_RETICULUM	168	1.86151	0	0
04137_MITOPHAGY_-_ANIMAL	71	1.85488	0	0
03060_PROTEIN_EXPORT	23	1.85107	0	0
00480_GLUTATHIONE_METABOLISM	54	1.80758	0	0
HALLMARK_ALLOGRAFT_REJECTION	172	1.7994	0	0
REACTOME_TGF_BETA_RECEPTOR_SIGNALING_IN_EMT_EPITHELIAL_TO_MESENCHYMAL_TRANSITION	15	1.77988	0.00236967	0.0157262
00020_CITRATE_CYCLE_(TCA_CYCLE)	30	1.77455	0.00266667	0.0160556
04120_UBIQUITIN_MEDIATED_PROTEOLYSIS	141	1.77308	0	0
BIOCARTA_TGFB_PATHWAY	19	1.76063	0.00255754	0.0157262
00910_NITROGEN_METABOLISM	17	1.75907	0.00240385	0.0157262
MARZEC_IL2_SIGNALING_DN	34	1.74572	0	0
04218_CELLULAR_SENESCENCE	154	1.73444	0	0
PID_IL2_STAT5_PATHWAY	29	1.73068	0	0
00330_ARGININE_AND_PROLINE_METABOLISM	50	1.71397	0.00255102	0.0157262
04110_CELL_CYCLE	157	1.71102	0	0
03082_ATP-DEPENDENT_CHROMATIN_REMODELING	105	1.70567	0	0
04115_P53_SIGNALING_PATHWAY	74	1.69574	0.0030303	0.0171717
REACTOME_TGF_BETA_RECEPTOR_SIGNALING_ACTIVATES_SMADS	45	1.69017	0.00837989	0.0332681
04144_ENDOCYTOSIS	248	1.68983	0	0
01040_BIOSYNTHESIS_OF_UNSATURATED_FATTY_ACIDS	26	1.68612	0.00712589	0.0303508
04152_AMPK_SIGNALING_PATHWAY	119	1.67559	0	0
KARLSSON_TGFB1_TARGETS_DN	180	1.67274	0	0
COULOUARN_TEMPORAL_TGFB1_SIGNATURE_UP	102	1.67082	0	0
04530_TIGHT_JUNCTION	169	1.66754	0	0
BLANCO_MELO_BETA_INTERFERON_TREATED_BRONCHIAL_EPITHELIAL_CELLS_UP	359	1.66017	0	0
05211_RENAL_CELL_CARCINOMA	68	1.6582	0.002849	0.0164672
WP_IL6_SIGNALING_PATHWAY	43	1.64335	0.00246305	0.0157262
03020_RNA_POLYMERASE	33	1.63239	0.00497512	0.0252248
03040_SPLICEOSOME	153	1.63111	0	0
REACTOME_SIGNALING_BY_TGFB_FAMILY_MEMBERS	121	1.6311	0	0
WP_TYPE_II_INTERFERON_SIGNALING	31	1.61574	0.00724638	0.0303508
00860_PORPHYRIN_METABOLISM	38	1.61327	0.00274725	0.0162032
FULCHER_INFLAMMATORY_RESPONSE_LECTIN_VS_LPS_DN	415	1.59695	0	0
00062_FATTY_ACID_ELONGATION	27	1.59662	0.00777202	0.0316354
05235_PD-L1_EXPRESSION_AND_PD-1_CHECKPOINT_PATHWAY_IN_CANCER	87	1.59628	0.0060423	0.0291037
04140_AUTOPHAGY_-_ANIMAL	140	1.56785	0	0
03013_NUCLEOCYTOPLASMIC_TRANSPORT	104	1.55779	0	0
04062_CHEMOKINE_SIGNALING_PATHWAY	176	1.53296	0	0
PID_IL2_PI3K_PATHWAY	34	1.53218	0.0190931	0.0656893
KARLSSON_TGFB1_TARGETS_UP	119	1.52307	0.00337838	0.0184217
NATSUME_RESPONSE_TO_INTERFERON_BETA_DN	50	1.52204	0.0140449	0.0507374
REACTOME_ADORA2B_MEDIATED_ANTI_INFLAMMATORY_CYTOKINES_PRODUCTION	39	1.51803	0.0154242	0.0550319
03008_RIBOSOME_BIOGENESIS_IN_EUKARYOTES	110	1.50717	0.00680272	0.0303508
REACTOME_DDX58_IFIH1_MEDIATED_INDUCTION_OF_INTERFERON_ALPHA_BETA	75	1.48544	0.00840336	0.0332681
04520_ADHERENS_JUNCTION	93	1.4827	0.00634921	0.0296897
01230_BIOSYNTHESIS_OF_AMINO_ACIDS	73	1.47522	0.0109589	0.0407157
05213_ENDOMETRIAL_CANCER	58	1.47032	0.0185676	0.0646512
REACTOME_DOWNREGULATION_OF_TGF_BETA_RECEPTOR_SIGNALING	25	1.45856	0.0480769	0.12747
05212_PANCREATIC_CANCER	75	1.45054	0.0139665	0.0507374
03083_POLYCOMB_REPRESSIVE_COMPLEX	82	1.45019	0.00593472	0.0291037
REACTOME_INTERFERON_GAMMA_SIGNALING	74	1.44083	0.00872093	0.0336047
JAZAG_TGFB1_SIGNALING_UP	98	1.43798	0.00600601	0.0291037
LEE_LIVER_CANCER_MYC_TGFA_UP	56	1.4377	0.010989	0.0407157
04217_NECROPTOSIS	144	1.43705	0.00323625	0.0179861
CROONQUIST_IL6_DEPRIVATION_DN	90	1.43332	0.0173611	0.0611873
04810_REGULATION_OF_ACTIN_CYTOSKELETON	226	1.43254	0.00381679	0.0196974
WP_TYPE_I_INTERFERON_INDUCTION_AND_SIGNALING_DURING_SARS_COV_2_INFECTION	28	1.43137	0.0550239	0.138278
00970_AMINOACYL-TRNA_BIOSYNTHESIS	44	1.43036	0.0233918	0.0768208
04071_SPHINGOLIPID_SIGNALING_PATHWAY	119	1.42694	0.00694444	0.0303508
04150_MTOR_SIGNALING_PATHWAY	154	1.41654	0.00373134	0.0196065
COULOUARN_TEMPORAL_TGFB1_SIGNATURE_DN	127	1.39773	0.00636943	0.0296897
PID_IL2_1PATHWAY	54	1.38582	0.0394737	0.110984
01240_BIOSYNTHESIS_OF_COFACTORS	147	1.38342	0.00687285	0.0303508
HALLMARK_TGF_BETA_SIGNALING	49	1.38326	0.0502513	0.129666
05220_CHRONIC_MYELOID_LEUKEMIA	75	1.37099	0.0213415	0.072561
MCBRYAN_PUBERTAL_TGFB1_TARGETS_UP	159	1.36539	0.00677966	0.0303508
OKUMURA_INFLAMMATORY_RESPONSE_LPS	166	1.36391	0.00344828	0.0184547
04068_FOXO_SIGNALING_PATHWAY	128	1.34877	0.01	0.0380263
05230_CENTRAL_CARBON_METABOLISM_IN_CANCER	68	1.34859	0.0435967	0.118863
04814_MOTOR_PROTEINS	191	1.34757	0.00722022	0.0303508
05221_ACUTE_MYELOID_LEUKEMIA	66	1.32581	0.0461957	0.124771
NEMETH_INFLAMMATORY_RESPONSE_LPS_UP	75	1.32567	0.0403458	0.111047
03015_MRNA_SURVEILLANCE_PATHWAY	93	1.32542	0.0373563	0.110163
04540_GAP_JUNCTION	87	1.32402	0.0325733	0.0990914
04210_APOPTOSIS	134	1.3152	0.0231023	0.0767422
03018_RNA_DEGRADATION	77	1.3037	0.0518732	0.131794
04066_HIF-1_SIGNALING_PATHWAY	108	1.29781	0.0371622	0.110163
01200_CARBON_METABOLISM	114	1.29764	0.0302115	0.0928842
04015_RAP1_SIGNALING_PATHWAY	209	1.29667	0.0238095	0.0773141
04640_HEMATOPOIETIC_CELL_LINEAGE	91	1.29475	0.0519878	0.131794
04371_APELIN_SIGNALING_PATHWAY	137	1.29355	0.0242215	0.0777778
04145_PHAGOSOME	143	1.28566	0.038961	0.110984
05215_PROSTATE_CANCER	95	1.27613	0.0595611	0.148389
WP_TGF_BETA_SIGNALING_PATHWAY	125	1.26854	0.025641	0.0813809
05225_HEPATOCELLULAR_CARCINOMA	165	1.25238	0.0496454	0.129257
PLASARI_TGFB1_TARGETS_10HR_DN	244	1.24099	0.0220264	0.074019
04514_CELL_ADHESION_MOLECULES	152	1.2399	0.0391459	0.110984
04014_RAS_SIGNALING_PATHWAY	232	1.20531	0.0384615	0.110984
04080_NEUROACTIVE_LIGAND-RECEPTOR_INTERACTION	357	-1.2266	0.039555	0.110984
ZHOU_INFLAMMATORY_RESPONSE_LPS_UP	369	-1.24548	0.0291262	0.0905105
BLANCO_MELO_BETA_INTERFERON_TREATED_BRONCHIAL_EPITHELIAL_CELLS_DN	203	-1.25408	0.0488127	0.128244
ZHOU_INFLAMMATORY_RESPONSE_LIVE_UP	413	-1.28417	0.00864197	0.0336047
FOROUTAN_INTEGRATED_TGFB_EMT_UP	115	-1.31366	0.0479651	0.12747
ZHOU_INFLAMMATORY_RESPONSE_FIMA_UP	471	-1.34568	0.00119474	0.00842148
04340_HEDGEHOG_SIGNALING_PATHWAY	55	-1.38648	0.0403101	0.111047
SEKI_INFLAMMATORY_RESPONSE_LPS_UP	73	-1.48759	0.00772798	0.0316354
00511_OTHER_GLYCAN_DEGRADATION	18	-1.49153	0.0352349	0.106072
PLASARI_TGFB1_TARGETS_1HR_UP	31	-1.50428	0.0259067	0.0813809
HALLMARK_TNFA_SIGNALING_VIA_NFKB	189	-1.6416	0	0
