## Supplementary Table 5 for "Unique epigenomic signatures identify biologically significant subtypes of MDS and predict response to azacitidine"

### Sheet: Supplementary Table3
Supplementary Table 5: Gene mutations and clinical features of DNA methylation clusters.
Clusters	# N	Features
Cluster 1	13	Older patients (≥ 60 yo; p-value = 0.05)	Intermediate cytogenetics (6 of 13; p-value = 0.04)
Cluster 2	13	ASXL1 (8 of 13; p-value = 0.005)	STAG2 (5 of 13; p-value = 0.04)	RUNX1 (7 of 13; p-value = 0.02)	Epigenetics (11 of 13; p-value = 0.0004)
Cluster 3	6	U2AF1 (4 of 6; p-value = 0.01)	BCOR (4 of 6; p-value = 0.004)	Splicing (6 of 6; p-value = 0.013)
Cluster 4	6	SF3B1 (4 of 6; p-value = 0.001)	Female (5 of 6; p-value = 0.01)	SF3B1 + RUNX1 (4 of 6; p-value = 0.0004)
Cluster 5	19	TP53 (10 of 19; p-value = 0.0004)	Male (16 of 19; p-value = 0.05)	SRSF2 (0 of 19; p-value = 0.024)
Cluster 6	14	Paucity of mutations	DDX41 (5 of 7; p-value = 0.0009)	DNMTi Responders (10 of 14; p-value = 0.005)	IPSS-M “Very Low”, “Low” or “Moderate Low” (7 of 14; p-value = 0.003)	ASXL1 (0 of 14; p-value = 0.0045)	STAG2 (0 of 14; p-value = 0.046)	RUX1 (0 of 14; p-value = 0.0058)	Splicing (2 of 14; p-value = 0.003)	Epigenetics (1 of 14; p-value = 0.0017)
Cluster 7	14	DNMT3A (6 of 14; p-value = 0.03)	DNAme (8 of 14; p-value = 0.035)
Color in the table
Red	The feature is enriched in the cluster
Blue	The feature is depleted in the cluster
p-values are from Fisher's exact test
