## Supplementary Table 7 for "Unique epigenomic signatures identify biologically significant subtypes of MDS and predict response to azacitidine"

### Sheet: Description
Table including enriched pathways from the comparison of Cluster VI vs. healthy controls at the DNA methylation and Gene Expression levels
Sheet
ERRBS	Cluster6 vs. Ctrl: DMRs’ enriched pathways
GE	Cluster6 vs. Ctrl: GSEA enriched pathways

### Sheet: ERRBS - Cluster6 vs. Ctrl_ DMRs
Cluster6 vs. Ctrl: DMRs’ enriched pathways
ID	GeneRatio	BgRatio	pvalue	BH	Count	geneID
04015_Rap1_signaling_pathway	91/5488	206/19842	2.50353e-07	7.46052e-05	91	163688/5590/5293/1969/5909/10451/83593/57568/9855/2771/9223/111/2261/5156/3791/2247/9693/108/2533/1946/2246/5159/3937/8817/10636/2324/5603/1268/5154/60/5879/107/1956/2770/8822/7010/2889/5900/7410/2902/56288/2263/3630/6494/9965/2248/57121/2904/112/51466/207/3480/115/2903/3683/113/2775/9564/5216/5606/71/1943/5605/7409/3643/9002/23094/7408/808/6237/6714/5335/2778/7074/3689/5155/6300/2773/55740/109/5…
PLASARI_TGFB1_TARGETS_10HR_UP	83/5488	190/19842	1.43978e-06	0.000214527	83	4879/84879/59269/7804/10763/5317/7483/3775/64388/114818/259173/11343/2247/56172/2150/8817/9945/2651/54438/7128/5154/2006/55971/157285/81551/2185/4982/114907/23237/1993/4783/445/441478/10529/219699/8038/4004/9645/7481/9026/221178/3306/51621/161725/2628/8854/8482/1464/54715/6361/83716/84627/23108/4642/4222/5366/4772/10272/4616/93145/1264/9592/7040/10848/23645/4909/2307/958/6615/56937/861/7327/29775…
04514_Cell_adhesion_molecules	63/5488	143/19842	1.83255e-05	0.00174854	63	9672/5792/257194/914/5788/23114/6900/6382/3655/3685/5133/5010/3105/3106/3117/24146/4897/26047/6383/5789/84628/57689/923/4684/23705/5818/90952/114798/84189/4756/9080/3683/2734/1013/8506/3384/5797/1000/5802/3383/3385/933/94030/958/1002/23562/23308/3689/7122/57502/54413/83692/3897/22829/3119/3123/3127/83700/9074/3684/5175/4099/959
HALLMARK_TNFA_SIGNALING_VIA_NFKB	80/5488	193/19842	2.34703e-05	0.00174854	80	80176/80149/5142/2152/7832/3914/3398/1844/3552/4929/8837/57007/3280/10611/5734/2150/1958/10318/1843/9945/9308/7124/1026/6446/7128/1960/4783/11182/1316/5791/7262/23258/10938/595/6515/3164/22822/55332/8848/8660/4792/2353/7127/4088/9516/8303/23135/5187/5606/9021/7050/4616/3383/9592/10365/7538/602/23645/1051/56937/10950/3460/1827/2114/150094/23308/3553/8553/3572/9242/7071/4814/1326/8061/10725/6347/53…
HALLMARK_IL2_STAT5_SIGNALING	78/5488	193/19842	8.21161e-05	0.00368072	78	7293/943/7133/9249/79971/5451/3586/4953/253558/7850/3655/3685/8320/64866/5745/1154/26018/8743/8728/3662/5269/9308/5292/896/4907/10924/51429/5339/4783/5727/23413/1316/3559/8829/10410/6050/1028/23258/79026/3587/6484/4839/6515/22822/10970/5025/10538/825/4643/2184/3480/3566/3394/4641/3682/9144/596/2879/4616/84306/2323/5621/8530/598/7052/8202/7074/10075/8784/84230/9261/8553/1326/3177/80324/8651/3976/3…
04810_Regulation_of_actin_cytoskeleton	89/5488	226/19842	8.3412e-05	0.00368072	89	5293/6548/10163/10451/10096/50649/3655/3685/200576/10109/4638/2261/5156/2247/1729/2246/5159/8817/5154/2768/60/5879/1956/3984/10095/93408/57180/8822/5747/89846/2934/7410/5305/2263/1793/3630/5499/9965/2248/57121/5829/221178/8874/87/207/1133/56924/22801/4629/3683/9564/3682/5216/4628/10672/10458/71/103910/23396/5605/7409/81/9138/6237/79784/54776/10398/6714/7074/3689/4627/5155/7114/1730/5063/9087/1009…
04390_Hippo_signaling_pathway	65/5488	155/19842	8.64598e-05	0.00368072	65	5590/7161/54361/353500/656/10207/7483/89780/3398/10971/55233/1496/83439/2736/7475/8994/5522/6932/1495/2246/5521/23286/23291/654/7005/896/79981/60/8326/5520/6591/23513/56288/8325/6934/5499/595/7481/1740/11211/122786/7043/4088/85407/1742/3996/2535/71/1453/4092/7040/5518/655/3689/1454/7477/1741/154796/80326/85409/7532/8945/55844/26524/332
04020_Calcium_signaling_pathway	94/5488	245/19842	0.000164694	0.00572386	94	163688/5733/845/777/779/57172/3707/6262/6546/2066/84812/3708/491/5333/4638/2261/5156/3791/2247/1909/291/108/814/7416/2246/5159/815/8817/2324/3710/7942/5154/816/107/1956/5260/80228/4846/8822/5533/2185/2902/774/57118/5979/90550/2263/219931/9965/2248/775/2904/4842/5027/5025/84876/3356/4776/6263/1133/4916/8912/115/2903/113/5023/2905/2774/4772/2769/773/5566/6261/808/3270/5335/4773/2778/4923/5155/8911/…
04022_cGMP-PKG_signaling_pathway	67/5488	164/19842	0.000172868	0.00572386	67	163688/4879/148327/477/481/5997/779/134/6546/5581/3708/491/2771/111/4638/10242/152/1259/1909/291/108/7416/3710/6722/2768/107/2770/4846/2626/5533/157855/150/3630/10335/90993/5499/2977/775/5139/112/8660/4776/207/4205/115/113/1258/23533/10672/4772/5605/3643/7408/808/10398/4773/778/492/4878/2773/4209/109/151/155/2767/85366/468
ZHOU_INFLAMMATORY_RESPONSE_LIVE_UP	151/5488	427/19842	0.00026413	0.00787108	151	199990/80176/80149/23499/84879/149478/2152/1301/56957/10500/83416/481/29922/5317/7832/115019/3586/7837/6868/53335/1844/8440/3552/9839/92/8837/7145/255101/130367/23704/9759/2817/3656/491/8618/131601/5918/23284/1909/9693/27125/26249/10318/1843/80315/63027/221749/9308/6310/7124/4855/7128/9589/6624/23242/136227/5533/54212/767/377677/63951/1620/23099/8939/11182/1316/6840/84458/6934/23258/133/387763/10…
04010_MAPK_signaling_pathway	109/5488	296/19842	0.00033912	0.00918707	109	1969/6195/356/777/779/2005/1844/3552/2066/9254/55799/2261/5156/3791/2247/9693/1946/2246/5159/8817/1843/2324/7124/5603/6722/6885/4217/23118/6196/5154/2768/5879/1956/3315/8822/5533/3551/7010/774/5979/2263/3630/84867/7189/5871/9965/2248/3312/93589/775/4908/3164/5494/2353/7043/207/123745/3480/8912/409/5606/51701/4763/782/4772/1943/2872/4616/5605/3643/773/5566/115727/7040/4909/2323/6237/59283/59285/10…
04530_Tight_junction	66/5488	168/19842	0.000695101	0.0172617	66	5590/10207/5872/9181/5581/10096/10109/53632/9223/51421/5010/5522/9693/3308/5521/11346/93643/4217/79778/60/5879/10095/24146/51422/57180/2626/5520/23513/79861/56288/595/2017/1740/87/84952/9080/4629/4628/3996/71/103910/6794/92359/23370/5566/81/7408/79784/5518/10398/6714/7074/861/23562/51807/7122/4627/1741/154796/57826/10092/4301/55844/83700/9074/5111
DASU_IL6_SIGNALING_SCAR_UP	17/5488	30/19842	0.000777982	0.0178337	17	375790/4052/678/7123/4907/5339/5090/1759/115/4094/6720/4642/7538/11142/25907/23295/22974
PLASARI_TGFB1_TARGETS_1HR_UP	18/5488	33/19842	0.00100834	0.0207133	18	80176/7483/3398/2199/3280/8817/1960/57178/3164/221178/8851/4092/4616/6615/8553/7071/10912/3976
REACTOME_ANTI_INFLAMMATORY_RESPONSE_FAVOURING_LEISHMANIA_PARASITE_INFECTION	34/5488	76/19842	0.00104261	0.0207133	34	2268/10768/919/3586/6868/3708/2771/111/108/3710/2534/5575/107/2770/112/10681/115/113/1800/2788/5566/6714/5335/2778/2781/2687/2678/4627/5613/2773/109/1432/51764/94235
04024_cAMP_signaling_pathway	82/5488	222/19842	0.0015511	0.0288893	82	163688/5293/6548/5142/5733/10451/7252/148327/477/481/779/134/3776/6262/2492/1261/491/2771/111/1259/1909/108/814/815/2890/10846/5879/816/107/2770/7434/54714/5727/9568/7410/2902/90993/5499/775/2904/5139/112/2735/84876/27198/4792/2353/207/10021/6755/1387/115/2903/113/1258/84152/1394/6662/2905/4772/610/5605/7409/5566/5143/808/3972/6237/5020/10398/2778/7074/778/492/4878/2773/109/5291/8310/4301/5881/53…
MARZEC_IL2_SIGNALING_UP	45/5488	112/19842	0.0027513	0.0482287	45	7293/943/7133/1503/3586/1844/3552/993/1154/8743/2247/5272/5292/896/5727/64170/3559/7262/595/3587/4839/22822/51728/115/1723/8851/596/4616/8740/84306/7040/598/5008/29775/5613/8784/9261/109/91/80324/51330/8651/3976/3560/959
04014_Ras_signaling_pathway	83/5488	231/19842	0.00353963	0.0563824	83	163688/5293/1969/30814/64600/6464/356/83593/7535/2261/5156/3791/2247/1946/2246/5159/8817/2324/55770/5863/5154/5879/1956/8822/3551/7010/5900/2902/2263/3630/9610/9965/2248/2113/4908/2904/5869/283455/22821/207/56924/123745/10681/3480/2903/8844/4763/25759/1943/2788/5605/3643/5566/115727/808/4909/2323/6237/57186/598/5335/7074/2114/5155/5063/26279/391013/23179/5291/4301/3481/2249/29110/2322/5228/51764/…
BLANCO_MELO_BETA_INTERFERON_TREATED_BRONCHIAL_EPITHELIAL_CELLS_DN	76/5488	209/19842	0.00359485	0.0563824	76	5909/10451/6279/130497/50649/2043/79919/5915/23218/8997/2049/80157/51523/11005/64288/202915/375616/643641/66004/8581/10811/79861/402778/90019/283120/55553/283248/222/219855/7450/7043/123099/123745/100820829/124093/63922/146439/116028/6338/51090/23491/124935/51195/2535/81558/201294/22994/79852/1050/374897/147912/199800/11202/84787/140893/284837/5365/388585/57115/6280/6283/1382/55657/25791/25864/36…
ZHOU_INFLAMMATORY_RESPONSE_FIMA_UP	158/5488	475/19842	0.00378833	0.0564461	158	199990/79906/7161/10911/80149/84879/1579/845/56957/10500/10485/29922/63923/5317/7832/115019/7837/6868/53335/27302/1496/8440/3987/3552/9839/114805/51454/200576/130367/152330/3656/491/8618/1608/10460/2261/94031/114905/132321/729830/9693/8470/345557/27125/26249/9685/63027/221749/9308/7124/7128/9589/135138/6624/9265/107/3486/23242/1956/8822/10687/81551/3174/377677/22882/63951/1620/8939/11182/7410/128…
04151_PI3K-Akt_signaling_pathway	119/5488	351/19842	0.00561212	0.0796386	119	5293/1969/1441/148327/356/63923/3914/10971/10018/3655/3685/2066/1293/9223/5523/2261/5522/5156/3791/2247/5618/1946/2246/5521/5159/8817/2324/7148/1026/896/3908/6446/7058/5154/5879/1956/4846/8822/5520/1978/3551/5747/3444/3439/7010/10319/6256/3559/5979/2263/3630/90993/6199/595/9965/2248/4908/7450/57121/1280/3164/4193/1284/5527/207/10681/22801/3480/7249/3566/23533/57521/23239/596/6794/1943/2788/5605/3…
04152_AMPK_signaling_pathway	46/5488	119/19842	0.00590917	0.0800424	46	5293/148327/53632/5523/5522/10891/23216/79966/5521/6885/51422/5520/1978/5862/8789/2203/5214/3630/90993/6199/1374/595/8408/8660/5527/207/3480/7249/6720/57521/2194/6794/1938/3643/1994/126129/5518/5105/5211/5468/5291/23411/55844/5213/29904/1375
KEGG_MEDICUS_REFERENCE_TYPE_I_INTERFERON_TO_JAK_STAT_SIGNALING_PATHWAY	12/5488	22/19842	0.00701176	0.090848	12	3444/3439/3454/3441/3446/3448/3449/3451/3452/338376/3440/3445
04520_Adherens_junction	37/5488	93/19842	0.00749374	0.0916966	37	10163/5792/1496/83439/9855/6932/1495/6885/2534/55698/60/5879/1956/93408/6591/56288/6934/283106/5795/5818/5777/87/4088/3480/1387/51701/10458/71/103910/5797/3643/81/10398/6714/6615/4301/5881
NEMETH_INFLAMMATORY_RESPONSE_LPS_DN	15/5488	30/19842	0.00769266	0.0916966	15	5997/83593/64393/7884/22824/4288/6539/339/677/8650/2353/4155/6790/3005/9619
05224_Breast_cancer	54/5488	146/19842	0.00865237	0.0991694	54	5293/54361/4853/6464/7483/89780/83439/7475/3280/2247/6932/2246/8817/2324/4855/578/1026/1956/8326/8822/8325/6934/1643/6199/4041/595/9965/2248/7481/5241/11211/5925/2353/207/3714/3480/2535/25759/4616/5605/8202/7477/388585/1870/8648/80326/5291/28514/10912/4851/2249/54567/2885/27006

### Sheet: GE - Cluster6 vs. Ctrl_ GSEA en
	Cluster6 vs. Ctrl: GSEA enriched pathways
	NAME	SIZE	NES	NOM.p.val	BH
	03010_RIBOSOME	132	3.04794	0	0
	03030_DNA_REPLICATION	36	2.82193	0	0
	03082_ATP-DEPENDENT_CHROMATIN_REMODELING	105	2.62793	0	0
	03410_BASE_EXCISION_REPAIR	44	2.593	0	0
	03040_SPLICEOSOME	153	2.56432	0	0
	03420_NUCLEOTIDE_EXCISION_REPAIR	60	2.46423	0	0
	04110_CELL_CYCLE	157	2.34096	0	0
	03008_RIBOSOME_BIOGENESIS_IN_EUKARYOTES	112	2.32435	0	0
	03013_NUCLEOCYTOPLASMIC_TRANSPORT	104	2.2853	0	0
	03430_MISMATCH_REPAIR	23	2.25517	0	0
	PID_IL2_STAT5_PATHWAY	29	2.13425	0	0
	03050_PROTEASOME	45	2.0955	0	0
	03020_RNA_POLYMERASE	33	2.08342	0	0
	05203_VIRAL_CARCINOGENESIS	180	2.08127	0	0
	00190_OXIDATIVE_PHOSPHORYLATION	133	2.06738	0	0
	CROONQUIST_IL6_DEPRIVATION_DN	90	2.01283	0	0
	05220_CHRONIC_MYELOID_LEUKEMIA	75	1.96951	0	0
	03083_POLYCOMB_REPRESSIVE_COMPLEX	82	1.95566	0	0
	04218_CELLULAR_SENESCENCE	155	1.86927	0	0
	03440_HOMOLOGOUS_RECOMBINATION	41	1.84343	0	0
	03015_MRNA_SURVEILLANCE_PATHWAY	93	1.8342	0	0
	04120_UBIQUITIN_MEDIATED_PROTEOLYSIS	141	1.81698	0	0
	04141_PROTEIN_PROCESSING_IN_ENDOPLASMIC_RETICULUM	168	1.75601	0	0
	REACTOME_INTERFERON_ALPHA_BETA_SIGNALING	67	1.74651	0	0
	REACTOME_INTERFERON_SIGNALING	239	1.7037	0	0
	PID_IL2_PI3K_PATHWAY	34	1.68565	0	0
	WP_INTERFERON_TYPE_I_SIGNALING_PATHWAYS	52	1.66009	0.005291	0.0159281
	01040_BIOSYNTHESIS_OF_UNSATURATED_FATTY_ACIDS	26	1.65919	0.00793651	0.0220543
	03018_RNA_DEGRADATION	77	1.61254	0	0
	REACTOME_ANTI_INFLAMMATORY_RESPONSE_FAVOURING_LEISHMANIA_PARASITE_INFECTION	124	1.55911	0	0
	00310_LYSINE_DEGRADATION	63	1.55617	0.00609756	0.017622
	00510_N-GLYCAN_BIOSYNTHESIS	53	1.5413	0.0163043	0.0392663
	00270_CYSTEINE_AND_METHIONINE_METABOLISM	51	1.5358	0.016129	0.0391705
	04370_VEGF_SIGNALING_PATHWAY	59	1.53352	0.0299401	0.0612752
	03460_FANCONI_ANEMIA_PATHWAY	54	1.50814	0.0326087	0.0654438
	00970_AMINOACYL-TRNA_BIOSYNTHESIS	44	1.49425	0.0052356	0.0159273
	05223_NON-SMALL_CELL_LUNG_CANCER	71	1.49131	0.0121212	0.0313531
	KARLSSON_TGFB1_TARGETS_UP	119	1.49097	0	0
	04022_CGMP-PKG_SIGNALING_PATHWAY	162	1.48076	0	0
	04540_GAP_JUNCTION	87	1.47873	0.00787402	0.0220543
	00562_INOSITOL_PHOSPHATE_METABOLISM	72	1.47073	0	0
	04115_P53_SIGNALING_PATHWAY	74	1.46921	0.00649351	0.0185804
	PID_IL2_1PATHWAY	54	1.44751	0.0228571	0.0508132
	05208_CHEMICAL_CARCINOGENESIS_-_REACTIVE_OXYGEN_SPECIES	218	1.42918	0	0
	05212_PANCREATIC_CANCER	75	1.4161	0.00769231	0.0217949
	05210_COLORECTAL_CANCER	86	1.41578	0.0291971	0.0602711
	EINAV_INTERFERON_SIGNATURE_IN_CANCER	25	1.40183	0.0538462	0.0972596
	04070_PHOSPHATIDYLINOSITOL_SIGNALING_SYSTEM	95	1.39745	0.0247934	0.0538744
	REACTOME_DOWNREGULATION_OF_TGF_BETA_RECEPTOR_SIGNALING	25	1.38706	0.0822511	0.136612
	NATSUME_RESPONSE_TO_INTERFERON_BETA_DN	50	1.37288	0.0306122	0.0618667
	04137_MITOPHAGY_-_ANIMAL	71	1.37015	0.0347222	0.0668982
	01230_BIOSYNTHESIS_OF_AMINO_ACIDS	74	1.36992	0.033557	0.0662227
	PLASARI_TGFB1_SIGNALING_VIA_NFIC_1HR_UP	33	1.3692	0.0700935	0.119159
	04071_SPHINGOLIPID_SIGNALING_PATHWAY	119	1.35205	0.0116279	0.0309753
	03060_PROTEIN_EXPORT	23	1.32913	0.0923695	0.149971
	05206_MICRORNAS_IN_CANCER	264	1.31953	0	0
	01232_NUCLEOTIDE_METABOLISM	85	1.30589	0.0483871	0.0890692
	00480_GLUTATHIONE_METABOLISM	54	1.29726	0.0726257	0.122742
	JAZAG_TGFB1_SIGNALING_UP	98	1.25177	0.0263158	0.0567557
	04144_ENDOCYTOSIS	249	-1.22952	0.0640496	0.11084
	HALLMARK_ALLOGRAFT_REJECTION	172	-1.23521	0.086631	0.143065
	05202_TRANSCRIPTIONAL_MISREGULATION_IN_CANCER	182	-1.26461	0.051797	0.0941468
	REACTOME_SIGNALING_BY_TGFB_FAMILY_MEMBERS	121	-1.26638	0.0808743	0.135102
	04810_REGULATION_OF_ACTIN_CYTOSKELETON	226	-1.28689	0.0336842	0.0662227
	BLANCO_MELO_BETA_INTERFERON_TREATED_BRONCHIAL_EPITHELIAL_CELLS_DN	203	-1.29625	0.0339343	0.0662402
	04814_MOTOR_PROTEINS	191	-1.30302	0.0341515	0.0662402
	04062_CHEMOKINE_SIGNALING_PATHWAY	177	-1.31465	0.0301075	0.0612752
	WP_HOST_PATHOGEN_INTERACTION_OF_HUMAN_CORONAVIRUSES_INTERFERON_INDUCTION	30	-1.31813	0.0762155	0.12806
	KARLSSON_TGFB1_TARGETS_DN	180	-1.32078	0.028451	0.0591535
	04210_APOPTOSIS	135	-1.32478	0.0549451	0.0980326
	04550_SIGNALING_PATHWAYS_REGULATING_PLURIPOTENCY_OF_STEM_CELLS	142	-1.33623	0.0369967	0.0703425
	00650_BUTANOATE_METABOLISM	27	-1.3377	0.0900538	0.147489
	04390_HIPPO_SIGNALING_PATHWAY	156	-1.34336	0.0139186	0.0343802
	04520_ADHERENS_JUNCTION	93	-1.34588	0.0502857	0.0919783
	WP_OVERVIEW_OF_INTERFERONS_MEDIATED_SIGNALING_PATHWAY	35	-1.34938	0.0903308	0.147489
	04152_AMPK_SIGNALING_PATHWAY	119	-1.35043	0.0354374	0.067824
	00380_TRYPTOPHAN_METABOLISM	42	-1.35257	0.0667522	0.11415
	04068_FOXO_SIGNALING_PATHWAY	128	-1.35871	0.0200222	0.0462539
	HALLMARK_INTERFERON_GAMMA_RESPONSE	177	-1.36474	0.0150376	0.0368294
	LEE_LIVER_CANCER_MYC_TGFA_UP	56	-1.36775	0.0442055	0.0824219
	05224_BREAST_CANCER	147	-1.37753	0.0186199	0.0441079
	04010_MAPK_SIGNALING_PATHWAY	300	-1.38118	0.00512821	0.0157665
	04310_WNT_SIGNALING_PATHWAY	169	-1.38225	0.0117899	0.0309753
	WP_TGF_BETA_SIGNALING_PATHWAY	125	-1.38905	0.0267559	0.0572773
	05235_PD-L1_EXPRESSION_AND_PD-1_CHECKPOINT_PATHWAY_IN_CANCER	87	-1.39193	0.032992	0.0657565
	DASU_IL6_SIGNALING_UP	53	-1.3985	0.0456182	0.0845107
	WP_TYPE_II_INTERFERON_SIGNALING	31	-1.39996	0.0653333	0.112389
	MCBRYAN_PUBERTAL_TGFB1_TARGETS_DN	61	-1.40543	0.0433735	0.0814881
	04014_RAS_SIGNALING_PATHWAY	232	-1.40811	0.00105708	0.00368068
	00770_PANTOTHENATE_AND_COA_BIOSYNTHESIS	21	-1.41066	0.0639777	0.11084
	ZHOU_INFLAMMATORY_RESPONSE_LIVE_DN	349	-1.41411	0	0
	04072_PHOSPHOLIPASE_D_SIGNALING_PATHWAY	145	-1.41552	0.012945	0.0328167
	WP_ANTIVIRAL_AND_ANTI_INFLAMMATORY_EFFECTS_OF_NRF2_ON_SARS_COV_2_PATHWAY	30	-1.42248	0.0555556	0.0980326
	NATSUME_RESPONSE_TO_INTERFERON_BETA_UP	66	-1.42799	0.0201661	0.0462539
	00980_METABOLISM_OF_XENOBIOTICS_BY_CYTOCHROME_P450	68	-1.4329	0.0275449	0.0576846
	05226_GASTRIC_CANCER	148	-1.43396	0.00987925	0.0269349
	00410_BETA-ALANINE_METABOLISM	31	-1.43524	0.0434227	0.0814881
	04630_JAK-STAT_SIGNALING_PATHWAY	164	-1.43599	0.00539957	0.0160874
	00340_HISTIDINE_METABOLISM	21	-1.43654	0.0556309	0.0980326
	05231_CHOLINE_METABOLISM_IN_CANCER	97	-1.43661	0.0117096	0.0309753
	00360_PHENYLALANINE_METABOLISM	16	-1.44141	0.0619835	0.108565
	00604_GLYCOSPHINGOLIPID_BIOSYNTHESIS_-_GANGLIO_SERIES	15	-1.44359	0.0550847	0.0980326
	04216_FERROPTOSIS	40	-1.44797	0.0198511	0.0462539
	04024_CAMP_SIGNALING_PATHWAY	224	-1.45005	0.00104058	0.00368068
	00982_DRUG_METABOLISM_-_CYTOCHROME_P450	62	-1.45147	0.0245399	0.0537275
	00830_RETINOL_METABOLISM	63	-1.45815	0.0203837	0.0463849
	00600_SPHINGOLIPID_METABOLISM	53	-1.46106	0.0205811	0.0464683
	04064_NF-KAPPA_B_SIGNALING_PATHWAY	99	-1.4615	0.011534	0.0309753
	OKUMURA_INFLAMMATORY_RESPONSE_LPS	166	-1.47057	0.00107066	0.00368359
	HALLMARK_TGF_BETA_SIGNALING	49	-1.4733	0.0273292	0.0576846
	REACTOME_INTERFERON_GAMMA_SIGNALING	74	-1.47904	0.0131108	0.0329481
	05222_SMALL_CELL_LUNG_CANCER	91	-1.48766	0.00805524	0.0221711
	05217_BASAL_CELL_CARCINOMA	63	-1.48835	0.0133983	0.0333802
	00512_MUCIN_TYPE_O-GLYCAN_BIOSYNTHESIS	36	-1.49031	0.0242347	0.0534643
	ZHOU_INFLAMMATORY_RESPONSE_FIMA_DN	266	-1.52338	0.00103413	0.00368068
	00500_STARCH_AND_SUCROSE_METABOLISM	36	-1.5279	0.0184697	0.0441079
	KEGG_MEDICUS_REFERENCE_IL6_FAMILY_TO_JAK_STAT_SIGNALING_PATHWAY	26	-1.52852	0.0274869	0.0576846
	PID_IL6_7_PATHWAY	47	-1.5344	0.0121507	0.0313531
	04020_CALCIUM_SIGNALING_PATHWAY	251	-1.53524	0	0
	00860_PORPHYRIN_METABOLISM	39	-1.56122	0.00375	0.0117799
	ZHOU_INFLAMMATORY_RESPONSE_LIVE_UP	414	-1.5613	0	0
	04514_CELL_ADHESION_MOLECULES	153	-1.56772	0	0
	COULOUARN_TEMPORAL_TGFB1_SIGNATURE_DN	128	-1.57563	0.00436205	0.0135552
	PLASARI_TGFB1_TARGETS_10HR_DN	244	-1.58176	0	0
	MCBRYAN_PUBERTAL_TGFB1_TARGETS_UP	159	-1.58933	0	0
	00603_GLYCOSPHINGOLIPID_BIOSYNTHESIS_-_GLOBO_AND_ISOGLOBO_SERIES	16	-1.59152	0.0222531	0.0498539
	04151_PI3K-AKT_SIGNALING_PATHWAY	354	-1.60868	0	0
	00910_NITROGEN_METABOLISM	17	-1.61064	0.0199468	0.0462539
	04080_NEUROACTIVE_LIGAND-RECEPTOR_INTERACTION	359	-1.61106	0	0
	WP_CELLS_AND_MOLECULES_INVOLVED_IN_LOCAL_ACUTE_INFLAMMATORY_RESPONSE	16	-1.61524	0.0124827	0.0319247
	04066_HIF-1_SIGNALING_PATHWAY	108	-1.62028	0	0
	KEGG_TGF_BETA_SIGNALING_PATHWAY	82	-1.62539	0.00117096	0.00393497
	WP_TGF_BETA_RECEPTOR_SIGNALING_IN_SKELETAL_DYSPLASIAS	57	-1.62642	0.00243309	0.00781292
	00140_STEROID_HORMONE_BIOSYNTHESIS	54	-1.62688	0.00120482	0.00400222
	PLASARI_TGFB1_SIGNALING_VIA_NFIC_1HR_DN	100	-1.62984	0	0
	FOROUTAN_INTEGRATED_TGFB_EMT_DN	69	-1.63739	0	0
	WP_OVERVIEW_OF_PROINFLAMMATORY_AND_PROFIBROTIC_MEDIATORS	115	-1.63876	0	0
	04015_RAP1_SIGNALING_PATHWAY	209	-1.64761	0.00104822	0.00368068
	00430_TAURINE_AND_HYPOTAURINE_METABOLISM	15	-1.65498	0.00280505	0.00890834
	MARZEC_IL2_SIGNALING_UP	109	-1.66054	0	0
	05205_PROTEOGLYCANS_IN_CANCER	203	-1.66077	0	0
	04668_TNF_SIGNALING_PATHWAY	112	-1.66355	0.0011274	0.00383315
	PLASARI_TGFB1_TARGETS_10HR_UP	189	-1.66433	0	0
	COULOUARN_TEMPORAL_TGFB1_SIGNATURE_UP	102	-1.66562	0	0
	BLANCO_MELO_BETA_INTERFERON_TREATED_BRONCHIAL_EPITHELIAL_CELLS_UP	360	-1.67616	0	0
	04350_TGF-BETA_SIGNALING_PATHWAY	107	-1.67677	0	0
	HALLMARK_IL2_STAT5_SIGNALING	194	-1.67875	0	0
	WP_CYTOKINES_AND_INFLAMMATORY_RESPONSE	23	-1.69539	0.00545703	0.0160927
	WP_VITAMIN_D_IN_INFLAMMATORY_DISEASES	20	-1.69634	0.00140252	0.00455426
	04142_LYSOSOME	132	-1.70084	0	0
	DASU_IL6_SIGNALING_SCAR_DN	15	-1.70269	0.00573066	0.0167289
	00350_TYROSINE_METABOLISM	35	-1.7042	0.001321	0.0043383
	WUNDER_INFLAMMATORY_RESPONSE_AND_CHOLESTEROL_UP	45	-1.71598	0	0
	02010_ABC_TRANSPORTERS	45	-1.7402	0	0
	FOROUTAN_TGFB_EMT_DN	102	-1.74256	0	0
	04510_FOCAL_ADHESION	202	-1.74404	0	0
	ZHOU_INFLAMMATORY_RESPONSE_FIMA_UP	472	-1.78382	0	0
	WP_INFLAMMATORY_RESPONSE_PATHWAY	30	-1.79214	0	0
	WP_INFLAMMATORY_BOWEL_DISEASE_SIGNALING	40	-1.79623	0	0
	ZHOU_INFLAMMATORY_RESPONSE_LPS_UP	370	-1.81951	0	0
	04145_PHAGOSOME	143	-1.82255	0	0
	PLASARI_TGFB1_SIGNALING_VIA_NFIC_10HR_UP	57	-1.82357	0	0
	VERRECCHIA_RESPONSE_TO_TGFB1_C1	18	-1.82487	0	0
	04640_HEMATOPOIETIC_CELL_LINEAGE	95	-1.83555	0	0
	CHIANG_LIVER_CANCER_SUBCLASS_INTERFERON_UP	23	-1.83601	0	0
	HALLMARK_TNFA_SIGNALING_VIA_NFKB	189	-1.84033	0	0
	NEMETH_INFLAMMATORY_RESPONSE_LPS_UP	76	-1.85353	0	0
	VERRECCHIA_RESPONSE_TO_TGFB1_C2	21	-1.86524	0	0
	SEKI_INFLAMMATORY_RESPONSE_LPS_UP	73	-1.88527	0	0
	04060_CYTOKINE-CYTOKINE_RECEPTOR_INTERACTION	282	-1.90254	0	0
	CROONQUIST_IL6_DEPRIVATION_UP	16	-1.91922	0	0
	FOROUTAN_TGFB_EMT_UP	185	-1.96273	0	0
	FULCHER_INFLAMMATORY_RESPONSE_LECTIN_VS_LPS_DN	415	-1.97087	0	0
	HALLMARK_INFLAMMATORY_RESPONSE	191	-2.00525	0	0
	04512_ECM-RECEPTOR_INTERACTION	89	-2.01284	0	0
	HALLMARK_IL6_JAK_STAT3_SIGNALING	83	-2.04856	0	0
	FOROUTAN_INTEGRATED_TGFB_EMT_UP	115	-2.19134	0	0
	VERRECCHIA_EARLY_RESPONSE_TO_TGFB1	52	-2.35132	0	0
