## Supplementary Table 9 for "Unique epigenomic signatures identify biologically significant subtypes of MDS and predict response to azacitidine"

### Sheet: Supplementary Table 9
Supplementary Table 9: Differentially expressed genes between AZA responders and non-responders.
Gene_symbol	Gene	log2FoldChange	pvalue	padj
RP11-475J5.11	ENSG00000270230.1	2.19988	1.06608e-05	0.0251276
IGHD5-18	ENSG00000211915.1	2.42433	2.70279e-05	0.0438012
RP11-126O22.1	ENSG00000232111.1	4.18227	3.16344e-05	0.0438012
FGR	ENSG00000000938.8	-1.77642	3.67122e-05	0.0442
FCGR2C	ENSG00000244682.3	-2.71041	3.21835e-06	0.00827526
DYSF	ENSG00000135636.9	-1.71741	3.73799e-05	0.0442
SLC11A1	ENSG00000018280.12	-1.67446	3.968e-05	0.0448923
RP11-734I18.1	ENSG00000251129.1	-5.27036	2.59886e-06	0.00778628
FHDC1	ENSG00000137460.4	-3.17564	2.00289e-07	0.001133
VCAN	ENSG00000038427.11	-2.11975	3.11294e-05	0.0438012
GJA1	ENSG00000152661.7	-2.59005	2.76056e-05	0.0438012
SLC25A37	ENSG00000147454.9	-1.72407	2.24882e-05	0.0438012
HBB	ENSG00000244734.2	-2.98068	2.57155e-06	0.00778628
YPEL4	ENSG00000166793.6	-1.65171	3.25211e-05	0.0438012
IGHG4	ENSG00000211892.2	-3.18215	2.38051e-05	0.0438012
HBM	ENSG00000206177.2	-4.48688	5.31441e-08	0.000375782
HBA2	ENSG00000188536.8	-4.28137	2.4393e-09	2.29977e-05
HBA1	ENSG00000206172.4	-3.42106	1.28863e-06	0.0052068
CTA-363E6.6	ENSG00000260592.1	-4.92454	3.03841e-05	0.0438012
SLC4A1	ENSG00000004939.9	-4.13177	7.47294e-10	1.05682e-05
PHOSPHO1	ENSG00000173868.7	-3.61664	9.32164e-07	0.00439422
GDF15	ENSG00000130513.6	-3.67145	2.75289e-06	0.00778628
SEC14L4	ENSG00000133488.10	-3.1521	1.3514e-05	0.0294023
TLR8	ENSG00000101916.11	-2.33144	3.75053e-05	0.0442
ALAS2	ENSG00000158578.14	-4.13931	5.63812e-10	1.05682e-05
