## Supplementary Table 10 for "Unique epigenomic signatures identify biologically significant subtypes of MDS and predict response to azacitidine"

### Sheet: Description
Table including enriched pathways from the comparison of AZA responders vs. non-responders at the DNA methylation and Gene Expression levels
Sheet
ERRBS	Responders vs. Non-Responders: DMRs’ enriched pathways
GE	Responders vs. Non-Responders: GSEA enriched pathways

### Sheet: ERRBS - Responders vs. Non-Resp
Responders vs. Non-Responders: DMRs’ enriched pathways
ID	GeneRatio	BgRatio	pvalue	BH	Count	geneID
04514_Cell_adhesion_molecules	30/2234	144/20039	0.000520047	0.0797765	30	149461/5792/257194/914/23114/6900/9378/29851/3680/1364/26047/137075/5789/57689/9379/5818/114798/9369/3684/1003/10666/5802/3385/4099/5819/94030/6385/1002/4684/23308
FOROUTAN_TGFB_EMT_UP	37/2234	191/20039	0.000559835	0.0797765	37	3918/8609/55022/57007/92689/323/3490/6695/221749/4739/800/10395/19/1289/3778/406/81029/50515/6926/1282/55701/2009/2200/1009/4094/9953/64750/650/4318/56937/4330/2048/5154/7168/55738/150094/11077

### Sheet: GE - Responders vs. Non-Respond
Responders vs. Non-Responders: GSEA enriched pathways
NAME	SIZE	NES	NOM p-val	FDR q-val
REACTOME_ANTI_INFLAMMATORY_RESPONSE_FAVOURING_LEISHMANIA_PARASITE_INFECTION	122	-2.87955	0	0
HALLMARK_ALLOGRAFT_REJECTION	172	-2.3363	0	0.000540214
HALLMARK_INTERFERON_GAMMA_RESPONSE	177	-2.22427	0	0.00300359
WP_TYPE_II_INTERFERON_SIGNALING	31	-2.14159	0	0.0076902
HALLMARK_IL6_JAK_STAT3_SIGNALING	79	-2.0947	0	0.0116269
FULCHER_INFLAMMATORY_RESPONSE_LECTIN_VS_LPS_DN	415	-2.06784	0	0.0143385
HALLMARK_TNFA_SIGNALING_VIA_NFKB	189	-1.99793	0	0.0240838
REACTOME_INTERFERON_GAMMA_SIGNALING	74	-1.92732	0	0.0339131
MARZEC_IL2_SIGNALING_UP	107	-1.91418	0	0.0360491
04640_HEMATOPOIETIC_CELL_LINEAGE	91	-1.89319	0	0.0395967
NEMETH_INFLAMMATORY_RESPONSE_LPS_UP	75	-1.85689	0	0.0492351
BROWNE_INTERFERON_RESPONSIVE_GENES	60	-1.85258	0	0.0505494
HALLMARK_INFLAMMATORY_RESPONSE	190	-1.84022	0	0.0543934
04216_FERROPTOSIS	40	-1.8011	0.0149254	0.0642296
MCBRYAN_PUBERTAL_TGFB1_TARGETS_DN	61	-1.79723	0.00342466	0.0643271
04064_NF-KAPPA_B_SIGNALING_PATHWAY	99	-1.79417	0	0.0659657
WUNDER_INFLAMMATORY_RESPONSE_AND_CHOLESTEROL_UP	45	-1.77584	0	0.0724783
WP_TYPE_I_INTERFERON_INDUCTION_AND_SIGNALING_DURING_SARS_COV_2_INFECTION	28	-1.72269	0	0.0953877
HALLMARK_INTERFERON_ALPHA_RESPONSE	83	-1.72056	0.00355872	0.096373
EINAV_INTERFERON_SIGNATURE_IN_CANCER	25	-1.71939	0.00542005	0.0969912
NEMETH_INFLAMMATORY_RESPONSE_LPS_DN	27	-1.71285	0	0.100192
ZHANG_INTERFERON_RESPONSE	21	-1.70684	0.00554017	0.103472
HALLMARK_IL2_STAT5_SIGNALING	193	-1.68839	0	0.111943
04062_CHEMOKINE_SIGNALING_PATHWAY	176	-1.66612	0	0.120424
BOSCO_INTERFERON_INDUCED_ANTIVIRAL_MODULE	76	-1.64107	0	0.134701
WP_INFLAMMATORY_BOWEL_DISEASE_SIGNALING	40	-1.63071	0.0060241	0.140465
