## Supplementary Table 13 for "Unique epigenomic signatures identify biologically significant subtypes of MDS and predict response to azacitidine"

### Sheet: Description
Table including enriched pathways from the comparison of AZA complete responders vs. non-responders at the DNA methylation and Gene Expression levels
Sheet
ERRBS	CR vs. Non-Responders: DMRs’ enriched pathways
GE	CR vs. Non-Responders: GSEA enriched pathways

### Sheet: ERRBS - CR vs. Non-Responders_ 
CR vs. Non-Responders: DMRs’ enriched pathways
ID	GeneRatio	BgRatio	pvalue	BH	Count	geneID
FOROUTAN_TGFB_EMT_UP	35/1659	191/20005	6.71965e-06	0.00178743	35	3918/659/8609/55022/57007/1293/6578/323/6695/221749/4739/3720/10395/649/19/1289/3778/406/81029/9891/6926/1282/1284/2009/2200/1009/4094/9953/64750/4092/56937/2048/7045/5154/150094
04514_Cell_adhesion_molecules	28/1659	144/20005	1.76058e-05	0.00234157	28	5792/257194/6382/9378/29851/3680/1364/137075/5789/57689/114798/9369/3684/1003/5797/10666/5802/3385/4099/5819/94030/6385/1002/84631/942/1365/4756/23308
04024_cAMP_signaling_pathway	36/1659	222/20005	7.6772e-05	0.00661812	36	9475/805/5337/3350/5295/64411/3351/1081/7432/816/7434/114/5727/7410/810/775/5501/10021/1387/2903/1258/1394/6662/6093/4772/5605/2867/478/2906/1908/5880/3354/51806/490/2778/5465
04550_Signaling_pathways_regulating_pluripotency_of_stem_cells	26/1659	142/20005	9.95205e-05	0.00661812	26	9869/7044/89780/3625/659/2261/5295/3720/9314/8325/2263/81029/3626/64211/6926/3175/4088/463/6774/10297/6929/5605/3976/7477/10637/4090
KEGG_TGF_BETA_SIGNALING_PATHWAY	17/1659	85/20005	0.000533232	0.01773	17	353500/7044/9475/3625/659/5308/7060/7058/3626/4088/1387/64750/6093/4092/655/10637/4090
04510_Focal_adhesion	31/1659	202/20005	0.000621559	0.0183705	31	7143/3918/9475/1293/3680/4638/5295/7060/896/7058/2889/7410/894/1280/3679/5501/4633/1282/1284/5923/5578/6093/25759/54776/6714/1291/5880/5154/10319/1793/5155
FOROUTAN_INTEGRATED_TGFB_EMT_UP	21/1659	119/20005	0.000740389	0.0196944	21	659/55022/57007/1293/6695/4739/10395/1289/3778/81029/9891/1282/1284/2200/1009/4094/9953/4092/56937/2048/7045
04015_Rap1_signaling_pathway	30/1659	207/20005	0.00190258	0.0460077	30	5590/805/2261/5295/1946/64411/8817/114/2889/5900/7410/810/56288/2263/8074/2251/51466/2903/3684/136/5606/5578/5605/6714/5880/5154/51806/4804/2778/5155
04020_Calcium_signaling_pathway	34/1659	245/20005	0.00208816	0.0462874	34	4914/553/1131/805/7134/4638/2261/886/8817/816/114/4915/810/2263/775/8074/2251/57105/623/4916/8912/2903/136/5578/2774/4772/773/2906/2066/5154/51806/490/2778/5155
04390_Hippo_signaling_pathway	23/1659	156/20005	0.00489038	0.0929172	23	5590/353500/89780/1496/2736/659/896/79981/23513/56288/8325/55844/81029/894/5501/4088/4092/10297/655/7477/85409/1742/4771
04512_ECM-receptor_interaction	15/1659	88/20005	0.00559668	0.0935336	15	3339/7143/3918/6382/1293/3680/7060/7058/1280/3679/1282/1284/6385/1291/10319
04014_Ras_signaling_pathway	31/1659	232/20005	0.00562608	0.0935336	31	4914/2786/805/5337/2261/5295/5924/1946/8817/4915/5900/810/2263/2113/8074/2251/8315/22821/5923/2903/5578/25759/5605/5880/9462/5154/51806/5781/51764/4804/5155

### Sheet: GE - CR vs. Non-Responders_ GSE
CR vs. Non-Responders: GSEA enriched pathways
NAME	SIZE	NES	NOM p-val	FDR q-val
REACTOME_ANTI_INFLAMMATORY_RESPONSE_FAVOURING_LEISHMANIA_PARASITE_INFECTION	122	-2.85056	0	0
HALLMARK_ALLOGRAFT_REJECTION	172	-2.686	0	0
04142_LYSOSOME	132	-2.47237	0	0
FULCHER_INFLAMMATORY_RESPONSE_LECTIN_VS_LPS_DN	415	-2.44636	0	0
04145_PHAGOSOME	143	-2.39687	0	3.21403e-05
CROONQUIST_IL6_DEPRIVATION_DN	90	-2.39551	0	3.17031e-05
HALLMARK_IL6_JAK_STAT3_SIGNALING	79	-2.3841	0	3.00668e-05
04216_FERROPTOSIS	40	-2.38009	0	2.9874e-05
04640_HEMATOPOIETIC_CELL_LINEAGE	91	-2.37505	0	2.91272e-05
NEMETH_INFLAMMATORY_RESPONSE_LPS_UP	75	-2.34696	0	4.05922e-05
04066_HIF-1_SIGNALING_PATHWAY	108	-2.30761	0	4.4653e-05
HALLMARK_INTERFERON_GAMMA_RESPONSE	177	-2.29393	0	5.32737e-05
HALLMARK_INFLAMMATORY_RESPONSE	190	-2.25953	0	9.20928e-05
HALLMARK_TNFA_SIGNALING_VIA_NFKB	189	-2.25439	0	8.92808e-05
WP_TYPE_II_INTERFERON_SIGNALING	31	-2.22296	0	0.000177709
MARZEC_IL2_SIGNALING_UP	107	-2.20482	0	0.000272608
WUNDER_INFLAMMATORY_RESPONSE_AND_CHOLESTEROL_UP	45	-2.19093	0	0.000286467
04210_APOPTOSIS	134	-2.16091	0	0.000383076
VERRECCHIA_EARLY_RESPONSE_TO_TGFB1	52	-2.08784	0	0.000958899
00020_CITRATE_CYCLE_(TCA_CYCLE)	30	-2.0743	0	0.0011418
COULOUARN_TEMPORAL_TGFB1_SIGNATURE_UP	102	-2.07298	0	0.0011628
KARLSSON_TGFB1_TARGETS_DN	180	-2.07088	0	0.00117907
04137_MITOPHAGY_-_ANIMAL	71	-2.05104	0	0.00150716
04064_NF-KAPPA_B_SIGNALING_PATHWAY	99	-2.02081	0	0.00210816
HALLMARK_IL2_STAT5_SIGNALING	193	-2.01567	0	0.00221038
NEMETH_INFLAMMATORY_RESPONSE_LPS_DN	27	-2.01005	0	0.00236587
00860_PORPHYRIN_METABOLISM	38	-1.97682	0	0.00325546
01250_BIOSYNTHESIS_OF_NUCLEOTIDE_SUGARS	37	-1.95801	0	0.00380596
04062_CHEMOKINE_SIGNALING_PATHWAY	176	-1.95695	0	0.00382119
05230_CENTRAL_CARBON_METABOLISM_IN_CANCER	68	-1.95582	0	0.00385484
WP_TGF_BETA_RECEPTOR_SIGNALING_IN_SKELETAL_DYSPLASIAS	57	-1.94389	0	0.00428674
03050_PROTEASOME	45	-1.94146	0	0.00441401
00190_OXIDATIVE_PHOSPHORYLATION	133	-1.92961	0	0.00487891
01200_CARBON_METABOLISM	114	-1.91859	0	0.00535548
MCBRYAN_PUBERTAL_TGFB1_TARGETS_DN	61	-1.9006	0	0.00623115
JAZAG_TGFB1_SIGNALING_VIA_SMAD4_DN	59	-1.8883	0	0.00699207
05205_PROTEOGLYCANS_IN_CANCER	202	-1.8833	0	0.00723672
05211_RENAL_CELL_CARCINOMA	68	-1.87867	0	0.00752422
REACTOME_INTERFERON_GAMMA_SIGNALING	74	-1.87163	0	0.00786704
MCBRYAN_PUBERTAL_TGFB1_TARGETS_UP	159	-1.86181	0	0.00855727
FOROUTAN_TGFB_EMT_UP	185	-1.86061	0	0.00865861
04668_TNF_SIGNALING_PATHWAY	112	-1.81946	0	0.011578
04060_CYTOKINE-CYTOKINE_RECEPTOR_INTERACTION	275	-1.81457	0	0.0119295
HALLMARK_REACTIVE_OXYGEN_SPECIES_PATHWAY	43	-1.79627	0	0.0135929
REACTOME_DOWNREGULATION_OF_TGF_BETA_RECEPTOR_SIGNALING	25	-1.7877	0	0.0143804
04140_AUTOPHAGY_-_ANIMAL	140	-1.78616	0	0.0144965
SEKI_INFLAMMATORY_RESPONSE_LPS_DN	20	-1.77295	0.0159574	0.0157788
OKUMURA_INFLAMMATORY_RESPONSE_LPS	166	-1.76805	0	0.016306
REACTOME_TGF_BETA_RECEPTOR_SIGNALING_ACTIVATES_SMADS	45	-1.76414	0.00269542	0.0166992
WP_TGF_BETA_SIGNALING_PATHWAY	125	-1.75745	0	0.0174435
03060_PROTEIN_EXPORT	23	-1.75482	0.0052356	0.0177286
HALLMARK_TGF_BETA_SIGNALING	49	-1.75384	0	0.0178022
01232_NUCLEOTIDE_METABOLISM	82	-1.75208	0	0.0179919
FOROUTAN_INTEGRATED_TGFB_EMT_UP	115	-1.74485	0	0.0188788
05212_PANCREATIC_CANCER	75	-1.7428	0	0.0190821
04144_ENDOCYTOSIS	248	-1.73447	0	0.0201643
01230_BIOSYNTHESIS_OF_AMINO_ACIDS	73	-1.73407	0	0.0202215
05208_CHEMICAL_CARCINOGENESIS_-_REACTIVE_OXYGEN_SPECIES	217	-1.72827	0	0.0208546
04217_NECROPTOSIS	144	-1.72428	0	0.0213259
WP_INFLAMMATORY_BOWEL_DISEASE_SIGNALING	40	-1.72254	0.00286533	0.0214694
05214_GLIOMA	75	-1.72072	0.00327869	0.0217166
PLASARI_TGFB1_TARGETS_1HR_UP	31	-1.71737	0	0.0222294
BROWNE_INTERFERON_RESPONSIVE_GENES	60	-1.71393	0	0.0226597
REACTOME_INTERFERON_SIGNALING	239	-1.70986	0	0.0232252
PID_IL6_7_PATHWAY	47	-1.6905	0.00613497	0.0261991
04215_APOPTOSIS_-_MULTIPLE_SPECIES	32	-1.69005	0.00308642	0.0262553
05221_ACUTE_MYELOID_LEUKEMIA	66	-1.68772	0.0030303	0.0266611
WP_INFLAMMATORY_RESPONSE_PATHWAY	30	-1.67696	0.00900901	0.0282488
03420_NUCLEOTIDE_EXCISION_REPAIR	59	-1.67631	0.00298507	0.0283827
04370_VEGF_SIGNALING_PATHWAY	59	-1.67611	0	0.0283883
00532_GLYCOSAMINOGLYCAN_BIOSYNTHESIS_-_CHONDROITIN_SULFATE_/_DERMATAN_SULFATE	21	-1.67407	0.0100756	0.0286834
COULOUARN_TEMPORAL_TGFB1_SIGNATURE_DN	127	-1.67001	0	0.0294644
00480_GLUTATHIONE_METABOLISM	54	-1.66729	0.00320513	0.0298613
BLANCO_MELO_BETA_INTERFERON_TREATED_BRONCHIAL_EPITHELIAL_CELLS_UP	359	-1.65396	0	0.0322576
JAZAG_TGFB1_SIGNALING_VIA_SMAD4_UP	98	-1.63902	0	0.035001
04110_CELL_CYCLE	157	-1.63724	0	0.0352384
DASU_IL6_SIGNALING_SCAR_DN	15	-1.63601	0.0157895	0.0354629
NATSUME_RESPONSE_TO_INTERFERON_BETA_DN	50	-1.63292	0.00934579	0.0360468
00240_PYRIMIDINE_METABOLISM	55	-1.62876	0.00576369	0.036695
DASU_IL6_SIGNALING_SCAR_UP	30	-1.62801	0.0107817	0.0368099
WP_OVERVIEW_OF_INTERFERONS_MEDIATED_SIGNALING_PATHWAY	35	-1.62764	0.00877193	0.0368289
04115_P53_SIGNALING_PATHWAY	74	-1.62509	0.0070922	0.037274
SEKI_INFLAMMATORY_RESPONSE_LPS_UP	73	-1.62424	0.00303951	0.0374295
05206_MICRORNAS_IN_CANCER	249	-1.61765	0	0.0386302
PID_IL2_1PATHWAY	54	-1.61711	0.00314465	0.0387056
WP_CANONICAL_AND_NON_CANONICAL_TGF_B_SIGNALING	16	-1.60964	0.0135135	0.0403788
03030_DNA_REPLICATION	36	-1.60179	0.0112045	0.0417623
WP_TYPE_I_INTERFERON_INDUCTION_AND_SIGNALING_DURING_SARS_COV_2_INFECTION	28	-1.59451	0.0107527	0.0434929
VERRECCHIA_RESPONSE_TO_TGFB1_C1	18	-1.59155	0.0362694	0.0442552
00520_AMINO_SUGAR_AND_NUCLEOTIDE_SUGAR_METABOLISM	49	-1.58816	0.00591716	0.0450339
WP_CELLS_AND_MOLECULES_INVOLVED_IN_LOCAL_ACUTE_INFLAMMATORY_RESPONSE	16	-1.58695	0.0297767	0.0452712
HALLMARK_INTERFERON_ALPHA_RESPONSE	83	-1.58652	0	0.0453375
WP_VITAMIN_D_IN_INFLAMMATORY_DISEASES	20	-1.58047	0.0160428	0.0466525
CROONQUIST_IL6_DEPRIVATION_UP	16	-1.57926	0.0376884	0.0469408
05235_PD-L1_EXPRESSION_AND_PD-1_CHECKPOINT_PATHWAY_IN_CANCER	87	-1.57826	0.010274	0.0471114
BOSCO_INTERFERON_INDUCED_ANTIVIRAL_MODULE	76	-1.57542	0.00619195	0.0477984
VERRECCHIA_RESPONSE_TO_TGFB1_C2	21	-1.56854	0.0245902	0.0494053
04810_REGULATION_OF_ACTIN_CYTOSKELETON	226	-1.56796	0	0.0494516
WP_IL6_SIGNALING_PATHWAY	43	-1.55881	0.0177515	0.0519631
04630_JAK-STAT_SIGNALING_PATHWAY	160	-1.54804	0	0.0549241
04141_PROTEIN_PROCESSING_IN_ENDOPLASMIC_RETICULUM	168	-1.548	0	0.0549243
04015_RAP1_SIGNALING_PATHWAY	209	-1.54393	0	0.056002
01240_BIOSYNTHESIS_OF_COFACTORS	147	-1.54053	0	0.0568299
KEGG_MEDICUS_REFERENCE_IL6_FAMILY_TO_JAK_STAT_SIGNALING_PATHWAY	26	-1.53437	0.0210526	0.0585497
NATSUME_RESPONSE_TO_INTERFERON_BETA_UP	66	-1.53202	0.00647249	0.0590008
04120_UBIQUITIN_MEDIATED_PROTEOLYSIS	141	-1.52958	0.00403226	0.0595915
04150_MTOR_SIGNALING_PATHWAY	154	-1.52484	0	0.0608993
00564_GLYCEROPHOSPHOLIPID_METABOLISM	98	-1.52313	0.00772201	0.0614591
VERRECCHIA_DELAYED_RESPONSE_TO_TGFB1	35	-1.51415	0.0228571	0.0640896
05231_CHOLINE_METABOLISM_IN_CANCER	97	-1.50493	0	0.067032
VERRECCHIA_RESPONSE_TO_TGFB1_C5	19	-1.50134	0.0446194	0.0682352
04350_TGF-BETA_SIGNALING_PATHWAY	107	-1.49925	0	0.0688838
04068_FOXO_SIGNALING_PATHWAY	128	-1.49841	0.00352113	0.0690733
04520_ADHERENS_JUNCTION	93	-1.49839	0	0.0690666
05225_HEPATOCELLULAR_CARCINOMA	165	-1.4919	0	0.0708183
04510_FOCAL_ADHESION	202	-1.49082	0	0.0712102
BIOCARTA_TGFB_PATHWAY	19	-1.4904	0.0383632	0.0713242
00983_DRUG_METABOLISM_-_OTHER_ENZYMES	72	-1.48965	0.00983607	0.0715787
00010_GLYCOLYSIS_/_GLUCONEOGENESIS	66	-1.48303	0.00319489	0.0737367
PID_IL2_PI3K_PATHWAY	34	-1.48194	0.0225989	0.0741147
LEE_LIVER_CANCER_MYC_TGFA_UP	56	-1.4752	0.00931677	0.0763903
01212_FATTY_ACID_METABOLISM	55	-1.47482	0.0181818	0.0765394
03018_RNA_DEGRADATION	77	-1.47354	0.00684931	0.0769626
04514_CELL_ADHESION_MOLECULES	152	-1.47213	0.00411523	0.0774782
REACTOME_INTERFERON_ALPHA_BETA_SIGNALING	67	-1.4629	0.00660066	0.0808454
PID_TGFBR_PATHWAY	49	-1.4586	0.00923077	0.0824488
WP_OVERVIEW_OF_PROINFLAMMATORY_AND_PROFIBROTIC_MEDIATORS	114	-1.457	0.00333333	0.0829635
04012_ERBB_SIGNALING_PATHWAY	84	-1.45676	0.019802	0.0830363
05203_VIRAL_CARCINOGENESIS	180	-1.45152	0	0.0851727
04218_CELLULAR_SENESCENCE	154	-1.45045	0	0.0855545
04130_SNARE_INTERACTIONS_IN_VESICULAR_TRANSPORT	32	-1.44278	0.0335052	0.0884848
00071_FATTY_ACID_DEGRADATION	43	-1.43835	0.0296736	0.0903009
00230_PURINE_METABOLISM	125	-1.43239	0.0147601	0.0927935
KEGG_TGF_BETA_SIGNALING_PATHWAY	82	-1.43141	0.0170068	0.0932084
GAVIN_IL2_RESPONSIVE_FOXP3_TARGETS_UP	18	-1.42639	0.0701754	0.0952651
ZHOU_INFLAMMATORY_RESPONSE_LIVE_UP	413	-1.42138	0	0.0975552
04710_CIRCADIAN_RHYTHM	33	-1.41929	0.0472222	0.0984826
05219_BLADDER_CANCER	41	-1.4162	0.0561798	0.09987
WP_CYTOKINES_AND_INFLAMMATORY_RESPONSE	23	-1.4026	0.0657534	0.105598
REACTOME_SIGNALING_BY_TGFB_FAMILY_MEMBERS	121	-1.39893	0.014652	0.107455
00510_N-GLYCAN_BIOSYNTHESIS	53	-1.39823	0.0420712	0.107812
04014_RAS_SIGNALING_PATHWAY	232	-1.37883	0.0049505	0.117073
04071_SPHINGOLIPID_SIGNALING_PATHWAY	119	-1.37828	0.0174216	0.117335
05210_COLORECTAL_CANCER	86	-1.36908	0.03125	0.122208
05223_NON-SMALL_CELL_LUNG_CANCER	71	-1.36378	0.0390879	0.125192
00052_GALACTOSE_METABOLISM	32	-1.3637	0.0735695	0.125238
PLASARI_TGFB1_SIGNALING_VIA_NFIC_1HR_DN	100	-1.3515	0.024735	0.131673
00600_SPHINGOLIPID_METABOLISM	53	-1.35063	0.0594901	0.1322
00620_PYRUVATE_METABOLISM	46	-1.34241	0.073955	0.136456
03430_MISMATCH_REPAIR	23	-1.34216	0.12336	0.136626
ZHOU_INFLAMMATORY_RESPONSE_LIVE_DN	349	-1.34017	0	0.13785
04072_PHOSPHOLIPASE_D_SIGNALING_PATHWAY	145	-1.32818	0.025641	0.144396
BIOCARTA_IL6_PATHWAY	20	-1.32736	0.115903	0.144995
WP_ANTIVIRAL_AND_ANTI_INFLAMMATORY_EFFECTS_OF_NRF2_ON_SARS_COV_2_PATHWAY	30	-1.32602	0.106383	0.145759
04151_PI3K-AKT_SIGNALING_PATHWAY	353	-1.32475	0.00662252	0.146534
