## Supplementary Table 14 for "Unique epigenomic signatures identify biologically significant subtypes of MDS and predict response to azacitidine"

### Sheet: Description
Table including the common enriched pathways from the comparison between AZA responders and non-responders, as well as between AZA complete responders and non-responders, for both hyper-DMRs and hypo-DMRs.
Sheet
Hyper	Responders vs. Non-Responders and CR vs. Non-Responders: Common Hyper DMRs’ enriched pathways
Hypo	Responders vs. Non-Responders and CR vs. Non-Responders: Common Hypo DMRs’ enriched pathways

### Sheet: Hyper - Responders vs. Non-Resp
Responders vs. Non-Responders and CR vs. Non-Responders: Common Hyper DMRs’ enriched pathways
ID	GeneRatio	BgRatio	pvalue	BH	Count	geneID
FOROUTAN_INTEGRATED_TGFB_EMT_UP	12/444	119/20035	1.34955e-05	0.00220423	12	3778/7286/1282/2200/4094/9953/55022/57007/6695/10395/1289/2048
FOROUTAN_TGFB_EMT_UP	15/444	191/20035	2.46283e-05	0.00220423	15	3778/7286/1282/2009/2200/4094/9953/55022/57007/6695/10395/1289/2048/150094/5154

### Sheet: Hypo - Responders vs. Non-Respo
Responders vs. Non-Responders and CR vs. Non-Responders: Common Hypo DMRs’ enriched pathways
ID	GeneRatio	BgRatio	pvalue	BH	Count	geneID
KEGG_TGF_BETA_SIGNALING_PATHWAY	10/603	85/20035	0.000232919	0.0479576	10	3626/353500/4088/1387/64750/6093/9475/5308/7060/7058
04024_cAMP_signaling_pathway	17/603	223/20035	0.000442006	0.0479576	17	5501/775/1387/6093/4772/478/1908/9475/805/5295/7432/3351/1081/7410/5727/5465/3354
04814_Motor_proteins	15/603	192/20035	0.000731077	0.0528812	15	347688/7140/57576/127602/83657/8735/4621/80022/10382/7134/1780/7135/1778/25981/51164
04020_Calcium_signaling_pathway	17/603	245/20035	0.00126395	0.0630236	17	2263/775/8074/623/4916/8912/136/5578/2774/4772/773/805/4638/7134/8817/4915/2066
